# Residual barcode-like sequences and barcode-associated artifacts after Dorado and Barbell preprocessing of metagenomic reads

**DOI:** 10.64898/2026.11.05.764534

**Authors:** Timo Dinse, Vincent Robin Engländer, Silas Metz, Hubert Schrezenmeier, David Alexander Christian Messerer

## Abstract

**Background:** Residual barcode-like sequences after preprocessing are a quality-control concern in multiplexed Oxford Nanopore Technologies (ONT) sequencing data, particularly in low-biomass, host-dominated samples such as blood. Using blood datasets spiked with a microbial mock community and prepared with the Native Barcoding Kit 96 V14 (SQK-NBD114.96), we compared Dorado 1.1.1, Dorado 2.0.0, and Barbell 0.3.2.

**Results:** Dorado demultiplexing reduced barcode-positive reads to approximately 2% of reads, with internal barcode-like matches in 0.17–0.19% of reads. Barbell 0.3.2 applied to untrimmed Dorado basecalls yielded an approximately 50-fold lower detector-defined internal-match rate (0.0035–0.0037%) while retaining 91.2–91.8% of input reads. In the NCBI core_nt release of 12 September 2026, the focused screen identified complete, ungapped 24 nt identity for 64 of the 96 barcodes (66.7%), comprising 505 distinct barcode-accession pairs across 482 accessions and 195 exported TaxID groups of mixed taxonomic ranks. Records annotated as rRNA genes, chromosomes/genomes, and plasmids accounted for 35.6%, 23.2%, and 22.4% of the pairs, respectively. The barcode was located within its native ligation flanks in 224 pairs (44.4%), including 170 (33.7%) with the complete Dorado barcode search window and 3 (0.6%) with the full adapter construct.

**Conclusion:** Barbell combined 91–92% read retention with lower detected internal barcode signals. After demultiplexing, barcode-like sequences remained in sample data. Moreover, kit barcode sequences, often within their native ligation flanks, were detected in reference records. Both findings call for careful preprocessing, reference inspection, and downstream validation. Further research should determine whether barcode-associated artifacts in reads and reference records affect taxonomic classification in clinical metagenomic workflows.
