## supplementary_source_data.zip for "Residual barcode-like sequences and barcode-associated artifacts after Dorado and Barbell preprocessing of metagenomic reads": construct_context_pairs.csv

barcode	taxon_group	element_category	longest_construct
NB01	taxid:1176533	Chromosome/genome	B24
NB01	taxid:125783	rRNA gene	B24
NB01	taxid:1263098	rRNA gene	B24
NB01	taxid:1263098	rRNA gene	B24
NB01	taxid:158836	Plasmid	B24
NB01	taxid:158836	Plasmid	K46
NB01	taxid:2011922	rRNA gene	B24
NB01	taxid:2838015	Chromosome/genome	B24
NB01	taxid:2911581	Phage / virus	B24
NB01	taxid:2993456	Plasmid	B24
NB01	taxid:2993456	Plasmid	K40
NB01	taxid:2993456	Plasmid	K46
NB01	taxid:487633	rRNA gene	B24
NB01	taxid:596780	Chromosome/genome	B24
NB01	taxid:6523	Other/uncultured	B24
NB01	taxid:707003	rRNA gene	B24
NB01	taxid:707003	rRNA gene	B24
NB01	taxid:707003	rRNA gene	B24
NB02	taxid:119602	Chromosome/genome	B24
NB02	taxid:1911688	rRNA gene	K40
NB02	taxid:2011922	rRNA gene	B24
NB02	taxid:287	rRNA gene	B24
NB02	taxid:3036234	rRNA gene	B24
NB02	taxid:3076786	Phage / virus	K46
NB02	taxid:3243376	Plasmid	B24
NB02	taxid:3344889	Phage / virus	K40
NB02	taxid:3344889	Phage / virus	K40
NB02	taxid:3344889	Phage / virus	K40
NB02	taxid:470	Plasmid	K40
NB02	taxid:470	Plasmid	K40
NB02	taxid:4814	rRNA gene	B24
NB02	taxid:4932	rRNA gene	K46
NB02	taxid:550	Plasmid	B24
NB02	taxid:59813	Chromosome/genome	K46
NB02	taxid:707003	rRNA gene	B24
NB02	taxid:707003	rRNA gene	B24
NB02	taxid:707003	rRNA gene	B24
NB02	taxid:707003	rRNA gene	B24
NB02	taxid:77133	rRNA gene	B24
NB02	taxid:77133	rRNA gene	B24
NB02	taxid:77133	rRNA gene	B24
NB02	taxid:77133	rRNA gene	B24
NB02	taxid:77133	rRNA gene	B24
NB02	taxid:77133	rRNA gene	B24
NB02	taxid:77133	rRNA gene	B24
NB02	taxid:90371	Plasmid	B24
NB03	taxid:1308	Plasmid	K46
NB03	taxid:1564656	rRNA gene	K40
NB03	taxid:1624	Plasmid	K46
NB03	taxid:1709941	rRNA gene	K40
NB03	taxid:2011922	rRNA gene	B24
NB03	taxid:2011922	rRNA gene	B24
NB03	taxid:2012244	Other/uncultured	B24
NB03	taxid:2301481	rRNA gene	B24
NB03	taxid:2301481	rRNA gene	B24
NB03	taxid:2301481	rRNA gene	B24
NB03	taxid:2301481	rRNA gene	B24
NB03	taxid:2301481	rRNA gene	B24
NB03	taxid:2301481	rRNA gene	B24
NB03	taxid:2301481	rRNA gene	B24
NB03	taxid:2301481	rRNA gene	B24
NB03	taxid:2301481	rRNA gene	B24
NB03	taxid:2301481	rRNA gene	B24
NB03	taxid:2301481	rRNA gene	B24
NB03	taxid:2301481	rRNA gene	B24
NB03	taxid:2301481	rRNA gene	B24
NB03	taxid:2301481	rRNA gene	B24
NB03	taxid:2775496	Other/uncultured	K46
NB03	taxid:2903756	Chromosome/genome	B24
NB03	taxid:3031999	Chromosome/genome	K40
NB03	taxid:3044026	Phage / virus	K46
NB03	taxid:3096079	Plasmid	B24
NB03	taxid:3461284	Phage / virus	K40
NB03	taxid:38304	Plasmid	K46
NB03	taxid:470	Plasmid	K40
NB03	taxid:4932	rRNA gene	B24
NB03	taxid:562	Chromosome/genome	B24
NB03	taxid:562	Plasmid	K46
NB03	taxid:573	Plasmid	B24
NB03	taxid:59201	Plasmid	B24
NB03	taxid:59813	Chromosome/genome	B24
NB03	taxid:636	rRNA gene	K40
NB03	taxid:707003	rRNA gene	B24
NB04	taxid:1308	Chromosome/genome	B24
NB04	taxid:1794748	rRNA gene	K40
NB04	taxid:185639	Phage / virus	K40
NB04	taxid:185639	Phage / virus	K46
NB04	taxid:1912221	rRNA gene	B24
NB04	taxid:2011922	rRNA gene	B24
NB04	taxid:2301481	rRNA gene	B24
NB04	taxid:2576903	Plasmid	K46
NB04	taxid:2903778	Plasmid	B24
NB04	taxid:2951083	Chromosome/genome	B24
NB04	taxid:3044024	Phage / virus	K46
NB04	taxid:3143011	Phage / virus	K46
NB04	taxid:3243376	Plasmid	B24
NB04	taxid:3243376	Plasmid	B24
NB04	taxid:325676	Phage / virus	K40
NB04	taxid:3344889	Phage / virus	K40
NB04	taxid:3419874	rRNA gene	B24
NB04	taxid:3419874	rRNA gene	B24
NB04	taxid:3419874	rRNA gene	B24
NB04	taxid:3419874	rRNA gene	B24
NB04	taxid:3419874	rRNA gene	B24
NB04	taxid:3419874	rRNA gene	B24
NB04	taxid:3419874	rRNA gene	B24
NB04	taxid:3419874	rRNA gene	B24
NB04	taxid:3419874	rRNA gene	B24
NB04	taxid:3419874	rRNA gene	B24
NB04	taxid:3705833	Phage / virus	B24
NB04	taxid:382530	rRNA gene	B24
NB04	taxid:470	Plasmid	K68
NB04	taxid:5480	Organelle	K40
NB04	taxid:573	Plasmid	K40
NB04	taxid:636	rRNA gene	K40
NB04	taxid:77133	rRNA gene	B24
NB04	taxid:77133	rRNA gene	B24
NB04	taxid:77133	rRNA gene	B24
NB05	taxid:1090487	Organelle	K46
NB05	taxid:11723	Phage / virus	B24
NB05	taxid:1351	Chromosome/genome	B24
NB05	taxid:1570115	rRNA gene	K46
NB05	taxid:1912221	rRNA gene	B24
NB05	taxid:1987106	Phage / virus	K40
NB05	taxid:2527708	rRNA gene	B24
NB05	taxid:3232240	Phage / virus	K40
NB05	taxid:3243376	Plasmid	B24
NB05	taxid:3243376	Plasmid	B24
NB05	taxid:3405115	Phage / virus	B24
NB05	taxid:3436096	Organelle	B24
NB05	taxid:562	Plasmid	B24
NB05	taxid:562	Plasmid	B24
NB05	taxid:562	Plasmid	K46
NB05	taxid:747	rRNA gene	K40
NB06	taxid:1351	Plasmid	B24
NB06	taxid:1709941	rRNA gene	K40
NB06	taxid:1912221	rRNA gene	B24
NB06	taxid:2301481	rRNA gene	B24
NB06	taxid:2301481	rRNA gene	B24
NB06	taxid:2301481	rRNA gene	B24
NB06	taxid:2301481	rRNA gene	B24
NB06	taxid:2301481	rRNA gene	B24
NB06	taxid:28901	Plasmid	K46
NB06	taxid:3243376	Plasmid	B24
NB06	taxid:342409	Phage / virus	K46
NB06	taxid:3466492	Phage / virus	K40
NB06	taxid:3701617	Phage / virus	K40
NB06	taxid:40559	rRNA gene	K46
NB06	taxid:470	Plasmid	K40
NB06	taxid:66428	rRNA gene	B24
NB06	taxid:7113	Other/uncultured	K46
NB06	taxid:77133	rRNA gene	B24
NB06	taxid:77133	rRNA gene	B24
NB06	taxid:77133	rRNA gene	B24
NB06	taxid:77133	rRNA gene	B24
NB06	taxid:77133	rRNA gene	B24
NB07	taxid:1090487	Organelle	K46
NB07	taxid:110070	rRNA gene	B24
NB07	taxid:1715236	rRNA gene	K46
NB07	taxid:1987106	Phage / virus	K46
NB07	taxid:2301481	rRNA gene	B24
NB07	taxid:2301481	rRNA gene	B24
NB07	taxid:2301481	rRNA gene	B24
NB07	taxid:2301481	rRNA gene	B24
NB07	taxid:2301481	rRNA gene	B24
NB07	taxid:2301481	rRNA gene	B24
NB07	taxid:2301481	rRNA gene	B24
NB07	taxid:2301481	rRNA gene	B24
NB07	taxid:2301481	rRNA gene	B24
NB07	taxid:2301481	rRNA gene	B24
NB07	taxid:2301481	rRNA gene	B24
NB07	taxid:2697049	Phage / virus	B24
NB07	taxid:2697049	Phage / virus	B24
NB07	taxid:2697049	Phage / virus	B24
NB07	taxid:2697049	Phage / virus	B24
NB07	taxid:2697049	Phage / virus	B24
NB07	taxid:289240	rRNA gene	K46
NB07	taxid:3076570	Phage / virus	K46
NB07	taxid:3158853	Phage / virus	K46
NB07	taxid:3243376	Plasmid	B24
NB07	taxid:3243376	Plasmid	B24
NB07	taxid:3243376	Plasmid	B24
NB07	taxid:3344889	Phage / virus	B24
NB07	taxid:3683441	Other/uncultured	K46
NB07	taxid:382530	rRNA gene	B24
NB07	taxid:562	Plasmid	B24
NB07	taxid:707003	rRNA gene	B24
NB07	taxid:9606	Other/uncultured	K40
NB08	taxid:155864	Plasmid	K46
NB08	taxid:155864	Plasmid	K46
NB08	taxid:1794748	rRNA gene	K46
NB08	taxid:185639	Phage / virus	K40
NB08	taxid:1912221	rRNA gene	B24
NB08	taxid:1987106	Phage / virus	K40
NB08	taxid:289240	rRNA gene	K40
NB08	taxid:562	Plasmid	B24
NB08	taxid:573	Plasmid	B24
NB08	taxid:573	Plasmid	K46
NB08	taxid:5823	Chromosome/genome	B24
NB08	taxid:5823	Chromosome/genome	B24
NB08	taxid:5823	Chromosome/genome	B24
NB08	taxid:5823	Chromosome/genome	B24
NB08	taxid:5823	Chromosome/genome	B24
NB08	taxid:5823	Chromosome/genome	B24
NB08	taxid:5823	Chromosome/genome	B24
NB08	taxid:5823	Chromosome/genome	B24
NB08	taxid:5823	Chromosome/genome	B24
NB08	taxid:5823	Chromosome/genome	B24
NB08	taxid:5823	Chromosome/genome	B24
NB08	taxid:5823	Chromosome/genome	B24
NB08	taxid:5823	Chromosome/genome	B24
NB08	taxid:5823	Chromosome/genome	B24
NB08	taxid:5823	Chromosome/genome	B24
NB08	taxid:5823	Chromosome/genome	B24
NB08	taxid:5823	Chromosome/genome	B24
NB08	taxid:5823	Chromosome/genome	B24
NB08	taxid:5823	Chromosome/genome	B24
NB08	taxid:5823	Chromosome/genome	B24
NB08	taxid:5823	Chromosome/genome	B24
NB08	taxid:5823	Chromosome/genome	K40
NB08	taxid:5823	Chromosome/genome	K40
NB08	taxid:5823	Chromosome/genome	K46
NB08	taxid:5823	Chromosome/genome	K46
NB08	taxid:5823	Chromosome/genome	K46
NB08	taxid:5823	Chromosome/genome	K46
NB08	taxid:5823	Chromosome/genome	K46
NB08	taxid:5823	Chromosome/genome	K46
NB08	taxid:5823	Chromosome/genome	K46
NB08	taxid:5823	Chromosome/genome	K46
NB08	taxid:5823	Chromosome/genome	K46
NB08	taxid:5823	Chromosome/genome	K46
NB08	taxid:5823	Chromosome/genome	K46
NB08	taxid:5823	Chromosome/genome	K46
NB08	taxid:5823	Chromosome/genome	K46
NB08	taxid:5823	Chromosome/genome	K46
NB08	taxid:5823	Chromosome/genome	K46
NB08	taxid:5823	Chromosome/genome	K46
NB08	taxid:5823	Chromosome/genome	K46
NB08	taxid:5823	Chromosome/genome	K46
NB08	taxid:5823	Chromosome/genome	K46
NB08	taxid:5823	Chromosome/genome	K46
NB08	taxid:5823	Chromosome/genome	K46
NB08	taxid:5823	Chromosome/genome	K46
NB08	taxid:5823	Chromosome/genome	K46
NB08	taxid:5823	Chromosome/genome	K46
NB08	taxid:5823	Chromosome/genome	K46
NB08	taxid:5823	Chromosome/genome	K46
NB08	taxid:5823	Chromosome/genome	K46
NB08	taxid:5823	Chromosome/genome	K46
NB08	taxid:5823	Chromosome/genome	K46
NB08	taxid:5823	Chromosome/genome	K46
NB08	taxid:5823	Chromosome/genome	K46
NB08	taxid:5823	Chromosome/genome	K46
NB08	taxid:5823	Chromosome/genome	K46
NB08	taxid:5823	Chromosome/genome	K46
NB08	taxid:5823	Chromosome/genome	K46
NB08	taxid:5823	Chromosome/genome	K46
NB08	taxid:5823	Chromosome/genome	K46
NB08	taxid:5823	Chromosome/genome	K46
NB08	taxid:5823	Chromosome/genome	K46
NB08	taxid:5823	Chromosome/genome	K46
NB08	taxid:5823	Chromosome/genome	K46
NB08	taxid:5823	Chromosome/genome	K46
NB08	taxid:5823	Chromosome/genome	K46
NB08	taxid:5823	Chromosome/genome	K46
NB08	taxid:5823	Chromosome/genome	K46
NB08	taxid:5823	Chromosome/genome	K46
NB08	taxid:636	rRNA gene	K40
NB08	taxid:656	Plasmid	B24
NB08	taxid:83427	rRNA gene	K46
NB08	taxid:9606	Other/uncultured	K40
NB08	taxid:9606	Other/uncultured	K46
NB09	taxid:1048205	Plasmid	B24
NB09	taxid:114707	rRNA gene	B24
NB09	taxid:1263098	rRNA gene	B24
NB09	taxid:1263098	rRNA gene	B24
NB09	taxid:1401	Chromosome/genome	B24
NB09	taxid:1624	Plasmid	K46
NB09	taxid:1707700	rRNA gene	K46
NB09	taxid:1892891	rRNA gene	K46
NB09	taxid:1906	Plasmid	K40
NB09	taxid:1912221	rRNA gene	B24
NB09	taxid:1987106	Phage / virus	B24
NB09	taxid:211165	Chromosome/genome	K46
NB09	taxid:293430	rRNA gene	B24
NB09	taxid:2985561	Phage / virus	B24
NB09	taxid:3239904	Plasmid	B24
NB09	taxid:3243376	Plasmid	B24
NB09	taxid:3289870	Phage / virus	K46
NB09	taxid:3701617	Phage / virus	B24
NB09	taxid:498019	Chromosome/genome	K46
NB09	taxid:498019	Chromosome/genome	K46
NB09	taxid:498019	Chromosome/genome	K46
NB09	taxid:498019	Chromosome/genome	K46
NB09	taxid:498019	Chromosome/genome	K46
NB09	taxid:562	Plasmid	B24
NB09	taxid:573	Plasmid	K68
NB09	taxid:599	Plasmid	B24
NB09	taxid:636	rRNA gene	K40
NB09	taxid:666	Chromosome/genome	K46
NB09	taxid:666	Chromosome/genome	K68
NB09	taxid:69393	rRNA gene	K46
NB09	taxid:707003	rRNA gene	B24
NB09	taxid:72407	rRNA gene	B24
NB10	taxid:1409	rRNA gene	K40
NB10	taxid:1709941	rRNA gene	B24
NB10	taxid:1911688	rRNA gene	K46
NB10	taxid:279769	Organelle	K46
NB10	taxid:306	rRNA gene	B24
NB10	taxid:3143016	Phage / virus	K46
NB10	taxid:3243376	Plasmid	B24
NB10	taxid:43348	Chromosome/genome	K46
NB10	taxid:470	Plasmid	K46
NB10	taxid:562	Plasmid	B24
NB10	taxid:573	Plasmid	K46
NB10	taxid:58095	Other/uncultured	B24
NB10	taxid:636	rRNA gene	K40
NB10	taxid:707003	rRNA gene	B24
NB10	taxid:707003	rRNA gene	B24
NB11	taxid:1409	rRNA gene	K46
NB11	taxid:1580574	Organelle	B24
NB11	taxid:1912221	rRNA gene	B24
NB11	taxid:1987106	Phage / virus	B24
NB11	taxid:2697049	Phage / virus	B24
NB11	taxid:2773928	rRNA gene	B24
NB11	taxid:2903877	Plasmid	B24
NB11	taxid:2983352	Phage / virus	K46
NB11	taxid:2983353	Phage / virus	K46
NB11	taxid:2983354	Phage / virus	K46
NB11	taxid:2996051	Chromosome/genome	K46
NB11	taxid:3094946	Organelle	K46
NB11	taxid:3129111	Chromosome/genome	K46
NB11	taxid:3243376	Plasmid	B24
NB11	taxid:3344475	Phage / virus	K46
NB11	taxid:3446690	Phage / virus	B24
NB11	taxid:470	Plasmid	K40
NB11	taxid:573	Plasmid	K46
NB11	taxid:63577	Other/uncultured	B24
NB11	taxid:73161	Other/uncultured	B24
NB12	taxid:101504	Organelle	K46
NB12	taxid:1409	rRNA gene	K46
NB12	taxid:1502	Plasmid	B24
NB12	taxid:1502	Plasmid	K46
NB12	taxid:1912221	rRNA gene	B24
NB12	taxid:1987106	Phage / virus	B24
NB12	taxid:3003372	Phage / virus	K40
NB12	taxid:3058783	Phage / virus	K46
NB12	taxid:3108981	Phage / virus	K46
NB12	taxid:3235112	Plasmid	B24
NB12	taxid:47466	Plasmid	B24
NB12	taxid:562	Plasmid	B24
NB12	taxid:573	rRNA gene	B24
NB12	taxid:707003	rRNA gene	B24
NB12	taxid:707003	rRNA gene	B24
NB12	taxid:707003	rRNA gene	B24
NB13	taxid:1352	Plasmid	K46
NB13	taxid:1912221	rRNA gene	B24
NB13	taxid:3143020	Phage / virus	K46
NB13	taxid:3243376	Plasmid	B24
NB13	taxid:443798	Organelle	K46
NB13	taxid:470	Plasmid	K46
NB13	taxid:52239	Organelle	K46
NB13	taxid:562	Plasmid	B24
NB13	taxid:573	Chromosome/genome	K46
NB13	taxid:573	Plasmid	K46
NB13	taxid:573	Plasmid	K46
NB13	taxid:616	rRNA gene	B24
NB13	taxid:72407	rRNA gene	B24
NB14	taxid:1027438	Organelle	K46
NB14	taxid:10497	Phage / virus	B24
NB14	taxid:1911688	rRNA gene	K46
NB14	taxid:1912221	rRNA gene	B24
NB14	taxid:2906474	Chromosome/genome	B24
NB14	taxid:2942927	rRNA gene	K40
NB14	taxid:319947	Plasmid	K46
NB14	taxid:3243376	Plasmid	B24
NB14	taxid:470	Plasmid	K46
NB14	taxid:573	Chromosome/genome	K46
NB14	taxid:573	rRNA gene	B24
NB14	taxid:616	rRNA gene	K40
NB15	taxid:1871047	rRNA gene	B24
NB15	taxid:1871047	rRNA gene	B24
NB15	taxid:1912221	rRNA gene	B24
NB15	taxid:194680	rRNA gene	K46
NB15	taxid:3158854	Phage / virus	K46
NB16	taxid:10497	Phage / virus	B24
NB16	taxid:1769357	rRNA gene	K46
NB16	taxid:1871047	rRNA gene	B24
NB16	taxid:29446	rRNA gene	B24
NB16	taxid:3143022	Phage / virus	K40
NB16	taxid:36190	Organelle	K46
NB16	taxid:573	Plasmid	K46
NB16	taxid:573	Plasmid	K46
NB17	taxid:1423	rRNA gene	B24
NB17	taxid:1886607	rRNA gene	K40
NB17	taxid:1912221	rRNA gene	B24
NB17	taxid:52239	Organelle	K40
NB17	taxid:648995	Plasmid	K46
NB18	taxid:1216886	rRNA gene	K40
NB18	taxid:3387625	Chromosome/genome	B24
NB18	taxid:470	Plasmid	K46
NB19	taxid:176275	rRNA gene	K46
NB19	taxid:470	Plasmid	K46
NB19	taxid:470	Plasmid	K46
NB20	taxid:30069	rRNA gene	B24
NB20	taxid:3448587	Plasmid	K46
NB21	taxid:158836	Chromosome/genome	B24
NB21	taxid:167967	rRNA gene	B24
NB21	taxid:1985640	Organelle	K46
NB21	taxid:282464	rRNA gene	K46
NB21	taxid:29875	rRNA gene	K46
NB22	taxid:282464	rRNA gene	K46
NB22	taxid:3017287	Phage / virus	K46
NB22	taxid:470	Plasmid	K46
NB22	taxid:573	Plasmid	B24
NB23	taxid:2046349	rRNA gene	K46
NB23	taxid:287	Plasmid	K46
NB23	taxid:3567800	Phage / virus	K40
NB23	taxid:39966	rRNA gene	K40
NB23	taxid:562	Plasmid	K46
NB24	taxid:1794748	rRNA gene	K46
NB24	taxid:3705807	Phage / virus	B24
NB24	taxid:492670	Plasmid	K46
NB24	taxid:492670	rRNA gene	B24
NB24	taxid:573	Plasmid	K40
NB24	taxid:573	Plasmid	K46
NB25	taxid:299767	Plasmid	K46
NB25	taxid:31954	Chromosome/genome	B24
NB26	taxid:1423	Plasmid	K46
NB27	taxid:3567799	Phage / virus	K46
NB27	taxid:5059	rRNA gene	K40
NB27	taxid:573	Plasmid	B24
NB28	taxid:562	Plasmid	B24
NB28	taxid:562	Plasmid	B24
NB30	taxid:36190	Organelle	K46
NB31	taxid:123330	Organelle	K40
NB31	taxid:2559928	Plasmid	K46
NB31	taxid:287	Chromosome/genome	B24
NB36	taxid:2975810	Plasmid	B24
NB36	taxid:3003373	Phage / virus	K46
NB36	taxid:3705830	Phage / virus	B24
NB36	taxid:887464	Plasmid	B24
NB37	taxid:5061	rRNA gene	K46
NB38	taxid:287	Chromosome/genome	B24
NB38	taxid:562	Plasmid	B24
NB38	taxid:562	Plasmid	B24
NB41	taxid:1109029	rRNA gene	B24
NB41	taxid:562	Plasmid	B24
NB41	taxid:9606	Other/uncultured	K46
NB50	taxid:5059	rRNA gene	K46
NB51	taxid:1280	Plasmid	B24
NB53	taxid:3047468	Plasmid	K46
NB55	taxid:562	Plasmid	B24
NB56	taxid:1886	Other/uncultured	B24
NB56	taxid:3705810	Phage / virus	B24
NB56	taxid:52239	Organelle	B24
NB58	taxid:52237	Organelle	K46
NB59	taxid:196035	rRNA gene	B24
NB60	taxid:2011922	rRNA gene	B24
NB60	taxid:2011922	rRNA gene	B24
NB60	taxid:2011922	rRNA gene	B24
NB60	taxid:2011922	rRNA gene	B24
NB60	taxid:3421892	rRNA gene	B24
NB60	taxid:52237	Organelle	K40
NB61	taxid:1351	Plasmid	B24
NB61	taxid:2011922	rRNA gene	B24
NB61	taxid:2011922	rRNA gene	B24
NB61	taxid:2012318	rRNA gene	B24
NB61	taxid:2047469	rRNA gene	B24
NB61	taxid:3036234	rRNA gene	B24
NB62	taxid:1423	Chromosome/genome	B24
NB64	taxid:48408	Chromosome/genome	B24
NB64	taxid:48408	Chromosome/genome	B24
NB65	taxid:1496	Chromosome/genome	B24
NB65	taxid:50733	rRNA gene	K46
NB66	taxid:110070	rRNA gene	B24
NB66	taxid:887464	Plasmid	B24
NB66	taxid:887464	Plasmid	B24
NB67	taxid:562	Plasmid	B24
NB68	taxid:1932610	rRNA gene	B24
NB68	taxid:562	Plasmid	B24
NB69	taxid:2047469	rRNA gene	B24
NB69	taxid:48408	Chromosome/genome	B24
NB69	taxid:48408	Chromosome/genome	B24
NB70	taxid:4814	rRNA gene	B24
NB71	taxid:1245	Plasmid	K46
NB72	taxid:3003370	Phage / virus	K46
NB72	taxid:887464	Plasmid	B24
NB76	taxid:287	Plasmid	B24
NB80	taxid:3734982	Phage / virus	B24
NB80	taxid:48408	Chromosome/genome	B24
NB81	taxid:48408	Chromosome/genome	B24
NB81	taxid:48408	Chromosome/genome	B24
NB82	taxid:2316085	Plasmid	B24
NB82	taxid:48408	Chromosome/genome	B24
NB82	taxid:48408	Chromosome/genome	B24
NB84	taxid:48408	Chromosome/genome	B24
NB85	taxid:1639	Chromosome/genome	K46
NB85	taxid:3402691	Plasmid	K40
NB86	taxid:48408	Chromosome/genome	B24
NB86	taxid:48408	Chromosome/genome	B24
NB87	taxid:562	Plasmid	K46
NB90	taxid:3391839	Chromosome/genome	B24
NB94	taxid:562	Plasmid	B24
NB96	taxid:3384911	Phage / virus	K46
