## supplementary_source_data.zip for "Residual barcode-like sequences and barcode-associated artifacts after Dorado and Barbell preprocessing of metagenomic reads": Fig2A_taxid_groups.csv

panel	taxon_group	distinct_barcodes	distinct_accessions	barcode_accession_pairs	n_hsp
B24	taxid:5823	1	69	69	146
B24	taxid:2301481	4	31	31	90
B24	taxid:562	17	21	22	44
B24	taxid:573	13	18	19	46
B24	taxid:707003	7	15	15	32
B24	taxid:77133	3	15	15	56
B24	taxid:3243376	10	3	14	36
B24	taxid:470	11	13	13	40
B24	taxid:48408	7	12	12	92
B24	taxid:1912221	11	11	11	44
B24	taxid:2011922	6	6	11	22
B24	taxid:3419874	1	10	10	20
B24	taxid:1987106	6	6	6	16
B24	taxid:2697049	2	6	6	12
B24	taxid:287	5	5	5	14
B24	taxid:3344889	3	5	5	18
B24	taxid:498019	1	5	5	16
B24	taxid:636	5	5	5	20
B24	taxid:1263098	2	4	4	8
B24	taxid:887464	3	3	4	8
B24	taxid:9606	3	4	4	12
B24	taxid:1351	3	3	3	6
B24	taxid:1409	3	3	3	8
B24	taxid:1423	3	3	3	6
B24	taxid:158836	2	3	3	6
B24	taxid:1709941	3	3	3	6
B24	taxid:1794748	3	3	3	6
B24	taxid:185639	2	3	3	8
B24	taxid:1871047	2	3	3	6
B24	taxid:1911688	3	3	3	6
B24	taxid:2993456	1	3	3	6
B24	taxid:52239	3	3	3	6
B24	taxid:10497	2	2	2	6
B24	taxid:1090487	2	2	2	4
B24	taxid:110070	2	1	2	4
B24	taxid:1308	2	2	2	6
B24	taxid:1502	1	2	2	4
B24	taxid:155864	1	2	2	4
B24	taxid:1624	2	2	2	4
B24	taxid:2047469	2	1	2	6
B24	taxid:282464	2	2	2	8
B24	taxid:289240	2	2	2	6
B24	taxid:3036234	2	1	2	4
B24	taxid:36190	2	2	2	4
B24	taxid:3701617	2	2	2	4
B24	taxid:382530	2	2	2	4
B24	taxid:4814	2	2	2	4
B24	taxid:492670	1	2	2	4
B24	taxid:4932	2	2	2	4
B24	taxid:5059	2	2	2	4
B24	taxid:52237	2	2	2	6
B24	taxid:59813	2	1	2	48
B24	taxid:616	2	2	2	4
B24	taxid:666	1	2	2	8
B24	taxid:72407	2	2	2	6
B24	taxid:101504	1	1	1	2
B24	taxid:1027438	1	1	1	2
B24	taxid:1048205	1	1	1	2
B24	taxid:1109029	1	1	1	2
B24	taxid:114707	1	1	1	2
B24	taxid:11723	1	1	1	2
B24	taxid:1176533	1	1	1	2
B24	taxid:119602	1	1	1	2
B24	taxid:1216886	1	1	1	4
B24	taxid:123330	1	1	1	2
B24	taxid:1245	1	1	1	2
B24	taxid:125783	1	1	1	2
B24	taxid:1280	1	1	1	2
B24	taxid:1352	1	1	1	2
B24	taxid:1401	1	1	1	2
B24	taxid:1496	1	1	1	2
B24	taxid:1564656	1	1	1	2
B24	taxid:1570115	1	1	1	2
B24	taxid:1580574	1	1	1	2
B24	taxid:1639	1	1	1	2
B24	taxid:167967	1	1	1	4
B24	taxid:1707700	1	1	1	2
B24	taxid:1715236	1	1	1	4
B24	taxid:176275	1	1	1	2
B24	taxid:1769357	1	1	1	2
B24	taxid:1886	1	1	1	2
B24	taxid:1886607	1	1	1	2
B24	taxid:1892891	1	1	1	2
B24	taxid:1906	1	1	1	2
B24	taxid:1932610	1	1	1	2
B24	taxid:194680	1	1	1	2
B24	taxid:196035	1	1	1	2
B24	taxid:1985640	1	1	1	20
B24	taxid:2012244	1	1	1	2
B24	taxid:2012318	1	1	1	2
B24	taxid:2046349	1	1	1	2
B24	taxid:211165	1	1	1	8
B24	taxid:2316085	1	1	1	2
B24	taxid:2527708	1	1	1	2
B24	taxid:2559928	1	1	1	2
B24	taxid:2576903	1	1	1	2
B24	taxid:2773928	1	1	1	2
B24	taxid:2775496	1	1	1	4
B24	taxid:279769	1	1	1	4
B24	taxid:2838015	1	1	1	2
B24	taxid:28901	1	1	1	2
B24	taxid:2903756	1	1	1	2
B24	taxid:2903778	1	1	1	2
B24	taxid:2903877	1	1	1	2
B24	taxid:2906474	1	1	1	2
B24	taxid:2911581	1	1	1	6
B24	taxid:293430	1	1	1	2
B24	taxid:2942927	1	1	1	2
B24	taxid:29446	1	1	1	2
B24	taxid:2951083	1	1	1	2
B24	taxid:2975810	1	1	1	2
B24	taxid:2983352	1	1	1	4
B24	taxid:2983353	1	1	1	2
B24	taxid:2983354	1	1	1	4
B24	taxid:2985561	1	1	1	2
B24	taxid:29875	1	1	1	2
B24	taxid:2996051	1	1	1	2
B24	taxid:299767	1	1	1	4
B24	taxid:3003370	1	1	1	4
B24	taxid:3003372	1	1	1	4
B24	taxid:3003373	1	1	1	4
B24	taxid:30069	1	1	1	2
B24	taxid:3017287	1	1	1	2
B24	taxid:3031999	1	1	1	2
B24	taxid:3044024	1	1	1	4
B24	taxid:3044026	1	1	1	4
B24	taxid:3047468	1	1	1	4
B24	taxid:3058783	1	1	1	4
B24	taxid:306	1	1	1	4
B24	taxid:3076570	1	1	1	2
B24	taxid:3076786	1	1	1	2
B24	taxid:3094946	1	1	1	2
B24	taxid:3096079	1	1	1	2
B24	taxid:3108981	1	1	1	2
B24	taxid:3129111	1	1	1	2
B24	taxid:3143011	1	1	1	4
B24	taxid:3143016	1	1	1	4
B24	taxid:3143020	1	1	1	4
B24	taxid:3143022	1	1	1	4
B24	taxid:3158853	1	1	1	4
B24	taxid:3158854	1	1	1	4
B24	taxid:31954	1	1	1	4
B24	taxid:319947	1	1	1	2
B24	taxid:3232240	1	1	1	2
B24	taxid:3235112	1	1	1	2
B24	taxid:3239904	1	1	1	2
B24	taxid:325676	1	1	1	2
B24	taxid:3289870	1	1	1	2
B24	taxid:3344475	1	1	1	4
B24	taxid:3384911	1	1	1	4
B24	taxid:3387625	1	1	1	2
B24	taxid:3391839	1	1	1	2
B24	taxid:3402691	1	1	1	4
B24	taxid:3405115	1	1	1	2
B24	taxid:3421892	1	1	1	4
B24	taxid:342409	1	1	1	2
B24	taxid:3436096	1	1	1	2
B24	taxid:3446690	1	1	1	2
B24	taxid:3448587	1	1	1	2
B24	taxid:3461284	1	1	1	2
B24	taxid:3466492	1	1	1	2
B24	taxid:3567799	1	1	1	2
B24	taxid:3567800	1	1	1	2
B24	taxid:3683441	1	1	1	2
B24	taxid:3705807	1	1	1	4
B24	taxid:3705810	1	1	1	2
B24	taxid:3705830	1	1	1	2
B24	taxid:3705833	1	1	1	2
B24	taxid:3734982	1	1	1	2
B24	taxid:38304	1	1	1	4
B24	taxid:39966	1	1	1	4
B24	taxid:40559	1	1	1	4
B24	taxid:43348	1	1	1	2
B24	taxid:443798	1	1	1	2
B24	taxid:47466	1	1	1	2
B24	taxid:487633	1	1	1	2
B24	taxid:5061	1	1	1	2
B24	taxid:50733	1	1	1	2
B24	taxid:5480	1	1	1	2
B24	taxid:550	1	1	1	2
B24	taxid:58095	1	1	1	2
B24	taxid:59201	1	1	1	2
B24	taxid:596780	1	1	1	2
B24	taxid:599	1	1	1	2
B24	taxid:63577	1	1	1	2
B24	taxid:648995	1	1	1	2
B24	taxid:6523	1	1	1	2
B24	taxid:656	1	1	1	2
B24	taxid:66428	1	1	1	2
B24	taxid:69393	1	1	1	4
B24	taxid:7113	1	1	1	2
B24	taxid:73161	1	1	1	2
B24	taxid:747	1	1	1	2
B24	taxid:83427	1	1	1	2
B24	taxid:90371	1	1	1	2
K40	taxid:5823	1	48	48	100
K40	taxid:470	11	13	13	36
K40	taxid:573	9	12	13	32
K40	taxid:498019	1	5	5	14
K40	taxid:636	5	5	5	10
K40	taxid:3344889	2	4	4	14
K40	taxid:562	4	4	4	8
K40	taxid:9606	3	4	4	10
K40	taxid:1409	3	3	3	6
K40	taxid:1794748	3	3	3	6
K40	taxid:185639	2	3	3	6
K40	taxid:1911688	3	3	3	6
K40	taxid:1987106	3	3	3	6
K40	taxid:1090487	2	2	2	4
K40	taxid:155864	1	2	2	4
K40	taxid:1624	2	2	2	4
K40	taxid:1709941	2	2	2	4
K40	taxid:282464	2	2	2	8
K40	taxid:289240	2	2	2	6
K40	taxid:2993456	1	2	2	4
K40	taxid:36190	2	2	2	4
K40	taxid:5059	2	2	2	4
K40	taxid:52237	2	2	2	6
K40	taxid:52239	2	2	2	4
K40	taxid:666	1	2	2	8
K40	taxid:101504	1	1	1	2
K40	taxid:1027438	1	1	1	2
K40	taxid:1216886	1	1	1	2
K40	taxid:123330	1	1	1	2
K40	taxid:1245	1	1	1	2
K40	taxid:1308	1	1	1	2
K40	taxid:1352	1	1	1	2
K40	taxid:1423	1	1	1	2
K40	taxid:1502	1	1	1	2
K40	taxid:1564656	1	1	1	2
K40	taxid:1570115	1	1	1	2
K40	taxid:158836	1	1	1	2
K40	taxid:1639	1	1	1	2
K40	taxid:1707700	1	1	1	2
K40	taxid:1715236	1	1	1	4
K40	taxid:176275	1	1	1	2
K40	taxid:1769357	1	1	1	2
K40	taxid:1886607	1	1	1	2
K40	taxid:1892891	1	1	1	2
K40	taxid:1906	1	1	1	2
K40	taxid:194680	1	1	1	2
K40	taxid:1985640	1	1	1	12
K40	taxid:2046349	1	1	1	2
K40	taxid:211165	1	1	1	6
K40	taxid:2559928	1	1	1	2
K40	taxid:2576903	1	1	1	2
K40	taxid:2775496	1	1	1	4
K40	taxid:279769	1	1	1	4
K40	taxid:287	1	1	1	4
K40	taxid:28901	1	1	1	2
K40	taxid:2942927	1	1	1	2
K40	taxid:2983352	1	1	1	2
K40	taxid:2983353	1	1	1	2
K40	taxid:2983354	1	1	1	4
K40	taxid:29875	1	1	1	2
K40	taxid:2996051	1	1	1	2
K40	taxid:299767	1	1	1	2
K40	taxid:3003370	1	1	1	2
K40	taxid:3003372	1	1	1	4
K40	taxid:3003373	1	1	1	4
K40	taxid:3017287	1	1	1	2
K40	taxid:3031999	1	1	1	2
K40	taxid:3044024	1	1	1	4
K40	taxid:3044026	1	1	1	2
K40	taxid:3047468	1	1	1	4
K40	taxid:3058783	1	1	1	4
K40	taxid:3076570	1	1	1	2
K40	taxid:3076786	1	1	1	2
K40	taxid:3094946	1	1	1	2
K40	taxid:3108981	1	1	1	2
K40	taxid:3129111	1	1	1	2
K40	taxid:3143011	1	1	1	4
K40	taxid:3143016	1	1	1	4
K40	taxid:3143020	1	1	1	2
K40	taxid:3143022	1	1	1	2
K40	taxid:3158853	1	1	1	4
K40	taxid:3158854	1	1	1	4
K40	taxid:319947	1	1	1	2
K40	taxid:3232240	1	1	1	2
K40	taxid:325676	1	1	1	2
K40	taxid:3289870	1	1	1	2
K40	taxid:3344475	1	1	1	2
K40	taxid:3384911	1	1	1	4
K40	taxid:3402691	1	1	1	4
K40	taxid:342409	1	1	1	2
K40	taxid:3448587	1	1	1	2
K40	taxid:3461284	1	1	1	2
K40	taxid:3466492	1	1	1	2
K40	taxid:3567799	1	1	1	2
K40	taxid:3567800	1	1	1	2
K40	taxid:3683441	1	1	1	2
K40	taxid:3701617	1	1	1	2
K40	taxid:38304	1	1	1	4
K40	taxid:39966	1	1	1	4
K40	taxid:40559	1	1	1	4
K40	taxid:43348	1	1	1	2
K40	taxid:443798	1	1	1	2
K40	taxid:492670	1	1	1	2
K40	taxid:4932	1	1	1	2
K40	taxid:5061	1	1	1	2
K40	taxid:50733	1	1	1	2
K40	taxid:5480	1	1	1	2
K40	taxid:59813	1	1	1	32
K40	taxid:616	1	1	1	2
K40	taxid:648995	1	1	1	2
K40	taxid:69393	1	1	1	2
K40	taxid:7113	1	1	1	2
K40	taxid:747	1	1	1	2
K40	taxid:83427	1	1	1	2
K46	taxid:5823	1	46	46	96
K46	taxid:573	8	11	11	24
K46	taxid:470	7	8	8	26
K46	taxid:498019	1	5	5	14
K46	taxid:562	4	4	4	8
K46	taxid:1090487	2	2	2	4
K46	taxid:1409	2	2	2	4
K46	taxid:155864	1	2	2	4
K46	taxid:1624	2	2	2	4
K46	taxid:1794748	2	2	2	4
K46	taxid:1911688	2	2	2	4
K46	taxid:282464	2	2	2	6
K46	taxid:36190	2	2	2	4
K46	taxid:666	1	2	2	6
K46	taxid:9606	2	2	2	4
K46	taxid:101504	1	1	1	2
K46	taxid:1027438	1	1	1	2
K46	taxid:1245	1	1	1	2
K46	taxid:1308	1	1	1	2
K46	taxid:1352	1	1	1	2
K46	taxid:1423	1	1	1	2
K46	taxid:1502	1	1	1	2
K46	taxid:1570115	1	1	1	2
K46	taxid:158836	1	1	1	2
K46	taxid:1639	1	1	1	2
K46	taxid:1707700	1	1	1	2
K46	taxid:1715236	1	1	1	4
K46	taxid:176275	1	1	1	2
K46	taxid:1769357	1	1	1	2
K46	taxid:185639	1	1	1	2
K46	taxid:1892891	1	1	1	2
K46	taxid:194680	1	1	1	2
K46	taxid:1985640	1	1	1	8
K46	taxid:1987106	1	1	1	2
K46	taxid:2046349	1	1	1	2
K46	taxid:211165	1	1	1	2
K46	taxid:2559928	1	1	1	2
K46	taxid:2576903	1	1	1	2
K46	taxid:2775496	1	1	1	4
K46	taxid:279769	1	1	1	2
K46	taxid:287	1	1	1	4
K46	taxid:28901	1	1	1	2
K46	taxid:289240	1	1	1	2
K46	taxid:2983352	1	1	1	2
K46	taxid:2983353	1	1	1	2
K46	taxid:2983354	1	1	1	4
K46	taxid:29875	1	1	1	2
K46	taxid:2993456	1	1	1	2
K46	taxid:2996051	1	1	1	2
K46	taxid:299767	1	1	1	2
K46	taxid:3003370	1	1	1	2
K46	taxid:3003373	1	1	1	4
K46	taxid:3017287	1	1	1	2
K46	taxid:3044024	1	1	1	4
K46	taxid:3044026	1	1	1	2
K46	taxid:3047468	1	1	1	4
K46	taxid:3058783	1	1	1	4
K46	taxid:3076570	1	1	1	2
K46	taxid:3076786	1	1	1	2
K46	taxid:3094946	1	1	1	2
K46	taxid:3108981	1	1	1	2
K46	taxid:3129111	1	1	1	2
K46	taxid:3143011	1	1	1	4
K46	taxid:3143016	1	1	1	4
K46	taxid:3143020	1	1	1	2
K46	taxid:3158853	1	1	1	4
K46	taxid:3158854	1	1	1	2
K46	taxid:319947	1	1	1	2
K46	taxid:3289870	1	1	1	2
K46	taxid:3344475	1	1	1	2
K46	taxid:3384911	1	1	1	4
K46	taxid:342409	1	1	1	2
K46	taxid:3448587	1	1	1	2
K46	taxid:3567799	1	1	1	2
K46	taxid:3683441	1	1	1	2
K46	taxid:38304	1	1	1	4
K46	taxid:40559	1	1	1	4
K46	taxid:43348	1	1	1	2
K46	taxid:443798	1	1	1	2
K46	taxid:492670	1	1	1	2
K46	taxid:4932	1	1	1	2
K46	taxid:5059	1	1	1	2
K46	taxid:5061	1	1	1	2
K46	taxid:50733	1	1	1	2
K46	taxid:52237	1	1	1	4
K46	taxid:52239	1	1	1	2
K46	taxid:59813	1	1	1	26
K46	taxid:648995	1	1	1	2
K46	taxid:69393	1	1	1	2
K46	taxid:7113	1	1	1	2
K46	taxid:83427	1	1	1	2
K68	taxid:470	1	1	1	2
K68	taxid:573	1	1	1	2
K68	taxid:666	1	1	1	2
