## supplementary_source_data.zip for "Residual barcode-like sequences and barcode-associated artifacts after Dorado and Barbell preprocessing of metagenomic reads": Fig2B_barcode_ranking.csv

panel	barcode	distinct_accessions	exported_taxid_groups	n_hsp	n_loci
B24	NB08	84	13	184	92
B24	NB03	37	22	100	50
B24	NB04	35	22	90	45
B24	NB07	32	16	74	37
B24	NB09	32	26	90	45
B24	NB02	28	16	122	61
B24	NB06	22	14	68	34
B24	NB11	20	20	52	26
B24	NB01	18	12	40	20
B24	NB05	16	13	36	18
B24	NB12	16	13	38	19
B24	NB10	15	14	40	20
B24	NB13	13	11	38	19
B24	NB14	12	11	30	15
B24	NB16	8	7	18	9
B24	NB24	6	4	14	7
B24	NB60	6	3	14	7
B24	NB61	6	5	14	7
B24	NB15	5	4	14	7
B24	NB17	5	5	12	6
B24	NB21	5	5	32	16
B24	NB23	5	5	14	7
B24	NB22	4	4	16	8
B24	NB36	4	4	10	5
B24	NB18	3	3	12	6
B24	NB19	3	2	6	3
B24	NB27	3	3	6	3
B24	NB31	3	3	6	3
B24	NB38	3	2	6	3
B24	NB41	3	3	6	3
B24	NB56	3	3	6	3
B24	NB66	3	2	6	3
B24	NB69	3	2	12	6
B24	NB82	3	2	18	9
B24	NB20	2	2	4	2
B24	NB25	2	2	8	4
B24	NB28	2	1	4	2
B24	NB64	2	1	12	6
B24	NB65	2	2	4	2
B24	NB68	2	2	4	2
B24	NB72	2	2	6	3
B24	NB80	2	2	4	2
B24	NB81	2	1	6	3
B24	NB85	2	2	6	3
B24	NB86	2	1	44	22
B24	NB26	1	1	2	1
B24	NB30	1	1	2	1
B24	NB37	1	1	2	1
B24	NB50	1	1	2	1
B24	NB51	1	1	2	1
B24	NB53	1	1	4	2
B24	NB55	1	1	2	1
B24	NB58	1	1	4	2
B24	NB59	1	1	2	1
B24	NB62	1	1	2	1
B24	NB67	1	1	2	1
B24	NB70	1	1	2	1
B24	NB71	1	1	2	1
B24	NB76	1	1	2	1
B24	NB84	1	1	2	1
B24	NB87	1	1	2	1
B24	NB90	1	1	2	1
B24	NB94	1	1	2	1
B24	NB96	1	1	4	2
B24	NB29	0	0	0	0
B24	NB32	0	0	0	0
B24	NB33	0	0	0	0
B24	NB34	0	0	0	0
B24	NB35	0	0	0	0
B24	NB39	0	0	0	0
B24	NB40	0	0	0	0
B24	NB42	0	0	0	0
B24	NB43	0	0	0	0
B24	NB44	0	0	0	0
B24	NB45	0	0	0	0
B24	NB46	0	0	0	0
B24	NB47	0	0	0	0
B24	NB48	0	0	0	0
B24	NB49	0	0	0	0
B24	NB52	0	0	0	0
B24	NB54	0	0	0	0
B24	NB57	0	0	0	0
B24	NB63	0	0	0	0
B24	NB73	0	0	0	0
B24	NB74	0	0	0	0
B24	NB75	0	0	0	0
B24	NB77	0	0	0	0
B24	NB78	0	0	0	0
B24	NB79	0	0	0	0
B24	NB83	0	0	0	0
B24	NB88	0	0	0	0
B24	NB89	0	0	0	0
B24	NB91	0	0	0	0
B24	NB92	0	0	0	0
B24	NB93	0	0	0	0
B24	NB95	0	0	0	0
K40	NB08	59	10	124	62
K40	NB09	16	11	46	23
K40	NB03	12	12	28	14
K40	NB04	12	11	30	15
K40	NB11	10	10	24	12
K40	NB02	9	6	52	26
K40	NB06	8	8	18	9
K40	NB07	8	8	22	11
K40	NB10	8	8	20	10
K40	NB13	8	6	18	9
K40	NB14	7	7	14	7
K40	NB05	6	6	12	6
K40	NB12	6	6	16	8
K40	NB16	5	4	10	5
K40	NB23	5	5	14	7
K40	NB24	4	3	8	4
K40	NB01	3	2	6	3
K40	NB17	3	3	6	3
K40	NB19	3	2	6	3
K40	NB21	3	3	18	9
K40	NB22	3	3	14	7
K40	NB15	2	2	6	3
K40	NB18	2	2	8	4
K40	NB27	2	2	4	2
K40	NB31	2	2	4	2
K40	NB85	2	2	6	3
K40	NB20	1	1	2	1
K40	NB25	1	1	2	1
K40	NB26	1	1	2	1
K40	NB30	1	1	2	1
K40	NB36	1	1	4	2
K40	NB37	1	1	2	1
K40	NB41	1	1	2	1
K40	NB50	1	1	2	1
K40	NB53	1	1	4	2
K40	NB58	1	1	4	2
K40	NB60	1	1	2	1
K40	NB65	1	1	2	1
K40	NB71	1	1	2	1
K40	NB72	1	1	2	1
K40	NB87	1	1	2	1
K40	NB96	1	1	4	2
K40	NB28	0	0	0	0
K40	NB29	0	0	0	0
K40	NB32	0	0	0	0
K40	NB33	0	0	0	0
K40	NB34	0	0	0	0
K40	NB35	0	0	0	0
K40	NB38	0	0	0	0
K40	NB39	0	0	0	0
K40	NB40	0	0	0	0
K40	NB42	0	0	0	0
K40	NB43	0	0	0	0
K40	NB44	0	0	0	0
K40	NB45	0	0	0	0
K40	NB46	0	0	0	0
K40	NB47	0	0	0	0
K40	NB48	0	0	0	0
K40	NB49	0	0	0	0
K40	NB51	0	0	0	0
K40	NB52	0	0	0	0
K40	NB54	0	0	0	0
K40	NB55	0	0	0	0
K40	NB56	0	0	0	0
K40	NB57	0	0	0	0
K40	NB59	0	0	0	0
K40	NB61	0	0	0	0
K40	NB62	0	0	0	0
K40	NB63	0	0	0	0
K40	NB64	0	0	0	0
K40	NB66	0	0	0	0
K40	NB67	0	0	0	0
K40	NB68	0	0	0	0
K40	NB69	0	0	0	0
K40	NB70	0	0	0	0
K40	NB73	0	0	0	0
K40	NB74	0	0	0	0
K40	NB75	0	0	0	0
K40	NB76	0	0	0	0
K40	NB77	0	0	0	0
K40	NB78	0	0	0	0
K40	NB79	0	0	0	0
K40	NB80	0	0	0	0
K40	NB81	0	0	0	0
K40	NB82	0	0	0	0
K40	NB83	0	0	0	0
K40	NB84	0	0	0	0
K40	NB86	0	0	0	0
K40	NB88	0	0	0	0
K40	NB89	0	0	0	0
K40	NB90	0	0	0	0
K40	NB91	0	0	0	0
K40	NB92	0	0	0	0
K40	NB93	0	0	0	0
K40	NB94	0	0	0	0
K40	NB95	0	0	0	0
K46	NB08	52	6	108	54
K46	NB09	14	9	36	18
K46	NB11	9	9	20	10
K46	NB13	8	6	16	8
K46	NB07	7	7	18	9
K46	NB03	6	6	16	8
K46	NB10	6	6	14	7
K46	NB04	5	5	14	7
K46	NB12	5	5	12	6
K46	NB14	5	5	10	5
K46	NB06	4	4	10	5
K46	NB16	4	3	8	4
K46	NB02	3	3	30	15
K46	NB05	3	3	6	3
K46	NB19	3	2	6	3
K46	NB21	3	3	14	7
K46	NB22	3	3	12	6
K46	NB23	3	3	8	4
K46	NB24	3	3	6	3
K46	NB01	2	2	4	2
K46	NB15	2	2	4	2
K46	NB17	1	1	2	1
K46	NB18	1	1	6	3
K46	NB20	1	1	2	1
K46	NB25	1	1	2	1
K46	NB26	1	1	2	1
K46	NB27	1	1	2	1
K46	NB30	1	1	2	1
K46	NB31	1	1	2	1
K46	NB36	1	1	4	2
K46	NB37	1	1	2	1
K46	NB41	1	1	2	1
K46	NB50	1	1	2	1
K46	NB53	1	1	4	2
K46	NB58	1	1	4	2
K46	NB65	1	1	2	1
K46	NB71	1	1	2	1
K46	NB72	1	1	2	1
K46	NB85	1	1	2	1
K46	NB87	1	1	2	1
K46	NB96	1	1	4	2
K46	NB28	0	0	0	0
K46	NB29	0	0	0	0
K46	NB32	0	0	0	0
K46	NB33	0	0	0	0
K46	NB34	0	0	0	0
K46	NB35	0	0	0	0
K46	NB38	0	0	0	0
K46	NB39	0	0	0	0
K46	NB40	0	0	0	0
K46	NB42	0	0	0	0
K46	NB43	0	0	0	0
K46	NB44	0	0	0	0
K46	NB45	0	0	0	0
K46	NB46	0	0	0	0
K46	NB47	0	0	0	0
K46	NB48	0	0	0	0
K46	NB49	0	0	0	0
K46	NB51	0	0	0	0
K46	NB52	0	0	0	0
K46	NB54	0	0	0	0
K46	NB55	0	0	0	0
K46	NB56	0	0	0	0
K46	NB57	0	0	0	0
K46	NB59	0	0	0	0
K46	NB60	0	0	0	0
K46	NB61	0	0	0	0
K46	NB62	0	0	0	0
K46	NB63	0	0	0	0
K46	NB64	0	0	0	0
K46	NB66	0	0	0	0
K46	NB67	0	0	0	0
K46	NB68	0	0	0	0
K46	NB69	0	0	0	0
K46	NB70	0	0	0	0
K46	NB73	0	0	0	0
K46	NB74	0	0	0	0
K46	NB75	0	0	0	0
K46	NB76	0	0	0	0
K46	NB77	0	0	0	0
K46	NB78	0	0	0	0
K46	NB79	0	0	0	0
K46	NB80	0	0	0	0
K46	NB81	0	0	0	0
K46	NB82	0	0	0	0
K46	NB83	0	0	0	0
K46	NB84	0	0	0	0
K46	NB86	0	0	0	0
K46	NB88	0	0	0	0
K46	NB89	0	0	0	0
K46	NB90	0	0	0	0
K46	NB91	0	0	0	0
K46	NB92	0	0	0	0
K46	NB93	0	0	0	0
K46	NB94	0	0	0	0
K46	NB95	0	0	0	0
K68	NB09	2	2	4	2
K68	NB04	1	1	2	1
K68	NB01	0	0	0	0
K68	NB02	0	0	0	0
K68	NB03	0	0	0	0
K68	NB05	0	0	0	0
K68	NB06	0	0	0	0
K68	NB07	0	0	0	0
K68	NB08	0	0	0	0
K68	NB10	0	0	0	0
K68	NB11	0	0	0	0
K68	NB12	0	0	0	0
K68	NB13	0	0	0	0
K68	NB14	0	0	0	0
K68	NB15	0	0	0	0
K68	NB16	0	0	0	0
K68	NB17	0	0	0	0
K68	NB18	0	0	0	0
K68	NB19	0	0	0	0
K68	NB20	0	0	0	0
K68	NB21	0	0	0	0
K68	NB22	0	0	0	0
K68	NB23	0	0	0	0
K68	NB24	0	0	0	0
K68	NB25	0	0	0	0
K68	NB26	0	0	0	0
K68	NB27	0	0	0	0
K68	NB28	0	0	0	0
K68	NB29	0	0	0	0
K68	NB30	0	0	0	0
K68	NB31	0	0	0	0
K68	NB32	0	0	0	0
K68	NB33	0	0	0	0
K68	NB34	0	0	0	0
K68	NB35	0	0	0	0
K68	NB36	0	0	0	0
K68	NB37	0	0	0	0
K68	NB38	0	0	0	0
K68	NB39	0	0	0	0
K68	NB40	0	0	0	0
K68	NB41	0	0	0	0
K68	NB42	0	0	0	0
K68	NB43	0	0	0	0
K68	NB44	0	0	0	0
K68	NB45	0	0	0	0
K68	NB46	0	0	0	0
K68	NB47	0	0	0	0
K68	NB48	0	0	0	0
K68	NB49	0	0	0	0
K68	NB50	0	0	0	0
K68	NB51	0	0	0	0
K68	NB52	0	0	0	0
K68	NB53	0	0	0	0
K68	NB54	0	0	0	0
K68	NB55	0	0	0	0
K68	NB56	0	0	0	0
K68	NB57	0	0	0	0
K68	NB58	0	0	0	0
K68	NB59	0	0	0	0
K68	NB60	0	0	0	0
K68	NB61	0	0	0	0
K68	NB62	0	0	0	0
K68	NB63	0	0	0	0
K68	NB64	0	0	0	0
K68	NB65	0	0	0	0
K68	NB66	0	0	0	0
K68	NB67	0	0	0	0
K68	NB68	0	0	0	0
K68	NB69	0	0	0	0
K68	NB70	0	0	0	0
K68	NB71	0	0	0	0
K68	NB72	0	0	0	0
K68	NB73	0	0	0	0
K68	NB74	0	0	0	0
K68	NB75	0	0	0	0
K68	NB76	0	0	0	0
K68	NB77	0	0	0	0
K68	NB78	0	0	0	0
K68	NB79	0	0	0	0
K68	NB80	0	0	0	0
K68	NB81	0	0	0	0
K68	NB82	0	0	0	0
K68	NB83	0	0	0	0
K68	NB84	0	0	0	0
K68	NB85	0	0	0	0
K68	NB86	0	0	0	0
K68	NB87	0	0	0	0
K68	NB88	0	0	0	0
K68	NB89	0	0	0	0
K68	NB90	0	0	0	0
K68	NB91	0	0	0	0
K68	NB92	0	0	0	0
K68	NB93	0	0	0	0
K68	NB94	0	0	0	0
K68	NB95	0	0	0	0
K68	NB96	0	0	0	0
