## supplementary_source_data.zip for "Residual barcode-like sequences and barcode-associated artifacts after Dorado and Barbell preprocessing of metagenomic reads": Fig2B_single_accession_barcodes.csv

Barcode	Longest construct	Title category	TaxID	Scientific name	Rank	Domain	Loci
NB26	Dorado window (K46)	Plasmid	1423	Bacillus subtilis	species	Bacteria	1
NB30	Dorado window (K46)	Organelle	36190	Chaenocephalus aceratus	species	Eukaryota	1
NB37	Dorado window (K46)	rRNA gene	5061	Aspergillus niger	species	Eukaryota	1
NB50	Dorado window (K46)	rRNA gene	5059	Aspergillus flavus	species	Eukaryota	1
NB51	Barcode only (B24)	Plasmid	1280	Staphylococcus aureus	species	Bacteria	1
NB53	Dorado window (K46)	Plasmid	3047468	Rhodococcus sp. AH-ZY2	species	Bacteria	2
NB55	Barcode only (B24)	Plasmid	562	Escherichia coli	species	Bacteria	1
NB58	Dorado window (K46)	Organelle	52237	Champsocephalus gunnari	species	Eukaryota	2
NB59	Barcode only (B24)	rRNA gene	196035	Leptopogon amaurocephalus	species	Eukaryota	1
NB62	Barcode only (B24)	Chromosome/genome	1423	Bacillus subtilis	species	Bacteria	1
NB67	Barcode only (B24)	Plasmid	562	Escherichia coli	species	Bacteria	1
NB70	Barcode only (B24)	rRNA gene	4814	Chytriomyces hyalinus	species	Eukaryota	1
NB71	Dorado window (K46)	Plasmid	1245	Leuconostoc mesenteroides	species	Bacteria	1
NB76	Barcode only (B24)	Plasmid	287	Pseudomonas aeruginosa	species	Bacteria	1
NB84	Barcode only (B24)	Chromosome/genome	48408	Photobacterium leiognathi subsp. mandapamensis	subspecies	Bacteria	1
NB87	Dorado window (K46)	Plasmid	562	Escherichia coli	species	Bacteria	1
NB90	Barcode only (B24)	Chromosome/genome	3391839	Erwinia sp. LJJL01	species	Bacteria	1
NB94	Barcode only (B24)	Plasmid	562	Escherichia coli	species	Bacteria	1
NB96	Dorado window (K46)	Phage / virus	3384911	Pseudomonas phage BARC01	species	Viruses	2
