## supplementary_source_data.zip for "Residual barcode-like sequences and barcode-associated artifacts after Dorado and Barbell preprocessing of metagenomic reads": Fig2C_composition.csv

panel	unit	category	count	denominator	percent
B24	barcode_accession_pairs	Chromosome/genome	117	505	23.168316831683168
B24	HSPs	Chromosome/genome	374	1390	26.906474820143885
B24	barcode_accession_pairs	rRNA gene	180	505	35.64356435643565
B24	HSPs	rRNA gene	480	1390	34.53237410071942
B24	barcode_accession_pairs	Plasmid	113	505	22.376237623762375
B24	HSPs	Plasmid	264	1390	18.992805755395683
B24	barcode_accession_pairs	Phage / virus	63	505	12.475247524752476
B24	HSPs	Phage / virus	180	1390	12.949640287769784
B24	barcode_accession_pairs	Organelle	19	505	3.762376237623762
B24	HSPs	Organelle	60	1390	4.316546762589928
B24	barcode_accession_pairs	Other/uncultured	13	505	2.5742574257425743
B24	HSPs	Other/uncultured	32	1390	2.302158273381295
K40	barcode_accession_pairs	Chromosome/genome	64	224	28.571428571428573
K40	HSPs	Chromosome/genome	174	574	30.313588850174217
K40	barcode_accession_pairs	rRNA gene	44	224	19.642857142857142
K40	HSPs	rRNA gene	100	574	17.421602787456447
K40	barcode_accession_pairs	Plasmid	53	224	23.660714285714285
K40	HSPs	Plasmid	130	574	22.64808362369338
K40	barcode_accession_pairs	Phage / virus	40	224	17.857142857142858
K40	HSPs	Phage / virus	106	574	18.466898954703833
K40	barcode_accession_pairs	Organelle	16	224	7.142857142857143
K40	HSPs	Organelle	46	574	8.013937282229966
K40	barcode_accession_pairs	Other/uncultured	7	224	3.125
K40	HSPs	Other/uncultured	18	574	3.1358885017421603
K46	barcode_accession_pairs	Chromosome/genome	61	170	35.88235294117647
K46	HSPs	Chromosome/genome	156	424	36.79245283018868
K46	barcode_accession_pairs	rRNA gene	25	170	14.705882352941176
K46	HSPs	rRNA gene	56	424	13.20754716981132
K46	barcode_accession_pairs	Plasmid	43	170	25.294117647058822
K46	HSPs	Plasmid	104	424	24.528301886792452
K46	barcode_accession_pairs	Phage / virus	24	170	14.117647058823529
K46	HSPs	Phage / virus	64	424	15.09433962264151
K46	barcode_accession_pairs	Organelle	12	170	7.0588235294117645
K46	HSPs	Organelle	32	424	7.547169811320755
K46	barcode_accession_pairs	Other/uncultured	5	170	2.9411764705882355
K46	HSPs	Other/uncultured	12	424	2.830188679245283
K68	barcode_accession_pairs	Chromosome/genome	1	3	33.333333333333336
K68	HSPs	Chromosome/genome	2	6	33.333333333333336
K68	barcode_accession_pairs	rRNA gene	0	3	0.0
K68	HSPs	rRNA gene	0	6	0.0
K68	barcode_accession_pairs	Plasmid	2	3	66.66666666666667
K68	HSPs	Plasmid	4	6	66.66666666666667
K68	barcode_accession_pairs	Phage / virus	0	3	0.0
K68	HSPs	Phage / virus	0	6	0.0
K68	barcode_accession_pairs	Organelle	0	3	0.0
K68	HSPs	Organelle	0	6	0.0
K68	barcode_accession_pairs	Other/uncultured	0	3	0.0
K68	HSPs	Other/uncultured	0	6	0.0
