## supplementary_source_data.zip for "Residual barcode-like sequences and barcode-associated artifacts after Dorado and Barbell preprocessing of metagenomic reads": Prism_Fig2B_longest_construct.csv

Barcode	Barcode only (B24)	Ligation flanks (K40)	Dorado window (K46)	Adapter construct (K68)
NB08	25	7	52	0
NB03	25	6	6	0
NB04	23	7	4	1
NB07	24	1	7	0
NB09	16	2	12	2
NB02	19	6	3	0
NB06	14	4	4	0
NB11	10	1	9	0
NB01	15	1	2	0
NB05	10	3	3	0
NB12	10	1	5	0
NB10	7	2	6	0
NB13	5	0	8	0
NB14	5	2	5	0
NB16	3	1	4	0
NB24	2	1	3	0
NB60	5	1	0	0
NB61	6	0	0	0
NB15	3	0	2	0
NB17	2	2	1	0
NB21	2	0	3	0
NB23	0	2	3	0
NB22	1	0	3	0
NB36	3	0	1	0
