## supplementary_source_data.zip for "Residual barcode-like sequences and barcode-associated artifacts after Dorado and Barbell preprocessing of metagenomic reads": Prism_Fig2C_B24_pair_counts.csv

Barcode	Chromosome/genome	rRNA gene	Plasmid	Phage / virus	Organelle	Other/uncultured
NB08	69	5	6	2	0	2
NB03	4	21	8	2	0	2
NB04	2	19	6	7	1	0
NB07	0	16	4	9	1	2
NB09	9	11	8	4	0	0
NB02	2	17	5	4	0	0
NB06	0	14	4	3	0	1
NB11	2	3	4	7	2	2
NB01	3	8	5	1	0	1
NB05	1	4	5	4	2	0
NB12	0	6	5	4	1	0
NB10	1	7	4	1	1	1
NB13	1	3	6	1	2	0
NB14	2	5	3	1	1	0
NB16	0	3	2	2	1	0
NB24	0	2	3	1	0	0
NB60	0	5	0	0	1	0
NB61	0	5	1	0	0	0
NB15	0	4	0	1	0	0
NB17	0	3	1	0	1	0
NB21	1	3	0	0	1	0
NB23	0	2	2	1	0	0
NB22	0	1	2	1	0	0
NB36	0	0	2	2	0	0
NB18	1	1	1	0	0	0
NB19	0	1	2	0	0	0
NB27	0	1	1	1	0	0
NB31	1	0	1	0	1	0
NB38	1	0	2	0	0	0
NB41	0	1	1	0	0	1
NB56	0	0	0	1	1	1
NB66	0	1	2	0	0	0
NB69	2	1	0	0	0	0
NB82	2	0	1	0	0	0
NB20	0	1	1	0	0	0
NB25	1	0	1	0	0	0
NB28	0	0	2	0	0	0
NB64	2	0	0	0	0	0
NB65	1	1	0	0	0	0
NB68	0	1	1	0	0	0
NB72	0	0	1	1	0	0
NB80	1	0	0	1	0	0
NB81	2	0	0	0	0	0
NB85	1	0	1	0	0	0
NB86	2	0	0	0	0	0
NB26	0	0	1	0	0	0
NB30	0	0	0	0	1	0
NB37	0	1	0	0	0	0
NB50	0	1	0	0	0	0
NB51	0	0	1	0	0	0
NB53	0	0	1	0	0	0
NB55	0	0	1	0	0	0
NB58	0	0	0	0	1	0
NB59	0	1	0	0	0	0
NB62	1	0	0	0	0	0
NB67	0	0	1	0	0	0
NB70	0	1	0	0	0	0
NB71	0	0	1	0	0	0
NB76	0	0	1	0	0	0
NB84	1	0	0	0	0	0
NB87	0	0	1	0	0	0
NB90	1	0	0	0	0	0
NB94	0	0	1	0	0	0
NB96	0	0	0	1	0	0
NB29	0	0	0	0	0	0
NB32	0	0	0	0	0	0
NB33	0	0	0	0	0	0
NB34	0	0	0	0	0	0
NB35	0	0	0	0	0	0
NB39	0	0	0	0	0	0
NB40	0	0	0	0	0	0
NB42	0	0	0	0	0	0
NB43	0	0	0	0	0	0
NB44	0	0	0	0	0	0
NB45	0	0	0	0	0	0
NB46	0	0	0	0	0	0
NB47	0	0	0	0	0	0
NB48	0	0	0	0	0	0
NB49	0	0	0	0	0	0
NB52	0	0	0	0	0	0
NB54	0	0	0	0	0	0
NB57	0	0	0	0	0	0
NB63	0	0	0	0	0	0
NB73	0	0	0	0	0	0
NB74	0	0	0	0	0	0
NB75	0	0	0	0	0	0
NB77	0	0	0	0	0	0
NB78	0	0	0	0	0	0
NB79	0	0	0	0	0	0
NB83	0	0	0	0	0	0
NB88	0	0	0	0	0	0
NB89	0	0	0	0	0	0
NB91	0	0	0	0	0	0
NB92	0	0	0	0	0	0
NB93	0	0	0	0	0	0
NB95	0	0	0	0	0	0
