## supplementary_source_data.zip for "Residual barcode-like sequences and barcode-associated artifacts after Dorado and Barbell preprocessing of metagenomic reads": adaptive_sampling_pass_reads.csv

experiment	pass_reads	rejected_pass_reads	rejected_percent	median_length_rejected	median_length_other_pass	median_qscore_pass	mean_qscore_pass	nanostat_mean_qscore_pass
Exp 1	8743984	7555155	86.404	480.0	475.0	17.6244	17.7834	15.7786
Exp 2	14477230	11813063	81.5975	457.0	374.0	18.0196	18.2255	16.1384
Exp 3	9850370	8414795	85.4262	458.0	452.0	18.3373	18.5209	16.3344
Exp 4	5019757	3898150	77.6561	452.0	427.0	17.238	17.4591	15.1855
Exp 5	9292046	8009505	86.1974	456.0	457.0	16.6185	16.8468	15.0644
Exp 6	1549238	1084786	70.0206	479.0	359.0	16.7242	16.9089	14.7855
Exp 7	3591910	2898967	80.7082	455.0	374.0	17.2284	17.45	15.4712
Exp 8	15040670	13267830	88.213	452.0	391.0	18.0925	18.2959	16.2921
