## supplementary_source_data.zip for "Residual barcode-like sequences and barcode-associated artifacts after Dorado and Barbell preprocessing of metagenomic reads": condition_summary.csv

condition	measure	n	mean	sd	median	q1	q3	min	max	geometric_mean	gsd	pooled
C0	total_reads	8	8783272	4948674	9450624	4933012	11388180	1747329	15407803	7211372	2.109828	70266179
C0	median_read_length_bp	8	456.75	10.33372	453.5	450.75	457.25	450	481	456.6503	1.02245
C0	barcode_positive_percent	8	82.91733	3.422996	84.0286	79.41744	85.91328	78.67376	86.2679	82.85503	1.042407	84.14403
C0	internal_percent	8	0.4268474	0.1922899	0.4231614	0.2997627	0.5396701	0.1293774	0.6930876	0.3816028	1.725366	0.3980549
C0	multiple_barcode_id_percent_of_positive	8	0.5757269	0.3162717	0.5021759	0.4294797	0.7688647	0.149115	1.102102	0.4887933	1.931067	0.4990969
C0	terminal_rpm	8	744033.6	50475.42	764015.7	724633.4	774851.3	635495.1	790573.7	742441.3	1.07367	759912
C0	internal_rpm	8	4268.474	1922.899	4231.614	2997.627	5396.701	1293.774	6930.876	3816.028	1.725366	3980.549
C0	both_ends_rpm	8	80871.26	36110.65	78685.05	64892.85	98423.36	21365.39	145634.3	72084.56	1.76178	77547.73
C0	patterns_1_percent	8	90.55684	4.12001	91.0626	88.6242	92.24027	83.0706	97.3744	90.4741	1.046891
C0	patterns_2_percent	8	9.300387	4.040663	8.79065	7.67825	11.21745	2.612	16.6476	8.36315	1.71721
C0	patterns_3_percent	8	0.1008125	0.05827887	0.0885	0.069075	0.1561	0.0098	0.174	0.07772244	2.552137
C0	patterns_4plus_percent	8	0.041975	0.03633824	0.03305	0.020675	0.048925	0.0038	0.1193	0.02887358	2.806808
C0	occurrences_1_percent	8	90.28984	4.264338	90.76895	88.21445	92.17927	82.6645	97.3246	90.201	1.048697
C0	occurrences_2_percent	8	9.231325	3.926012	8.7366	7.680525	11.205	2.6498	16.2555	8.331969	1.700981
C0	occurrences_3plus_percent	8	0.4788375	0.3763399	0.4479	0.1926	0.65045	0.0256	1.0799	0.3035668	3.451399
C0	repeated_orientation_rpm	8	2218.651	1648.286	2362.185	685.2426	3220.424	396.8746	4953.12	1557.914	2.706761	2011.935
C1	total_reads	8	8783359	4948735	9450586	4933350	11388340	1747179	15408046	7211386	2.10988	70266869
C1	median_read_length_bp	8	458.75	9.910312	455.5	453	459.25	452	482	458.6586	1.021444
C1	barcode_positive_percent	8	85.05202	2.816399	86.31733	81.98289	87.26563	81.50424	87.83842	85.01088	1.033886	86.07432
C1	internal_percent	8	0.4822937	0.2391894	0.471414	0.3224548	0.6019117	0.1358835	0.8260745	0.4226962	1.801998	0.4383346
C1	multiple_barcode_id_percent_of_positive	8	0.6404661	0.3707988	0.5454076	0.4676494	0.8369083	0.1634417	1.289093	0.5376861	1.964336	0.5457367
C1	terminal_rpm	8	753301.3	50544.83	769203.3	741283.7	783358.9	644165.8	798148	751724.1	1.072842	768015.2
C1	internal_rpm	8	4822.937	2391.894	4714.14	3224.548	6019.117	1358.835	8260.745	4226.962	1.801998	4383.346
C1	both_ends_rpm	8	92395.88	41375.06	86843.37	72165.47	116375.6	24994.78	162615.9	82372.83	1.75581	88344.68
C1	patterns_1_percent	8	89.32665	4.70925	90.1339	86.7247	91.53047	81.2336	97.0107	89.21718	1.0545
C1	patterns_2_percent	8	10.49215	4.590519	9.69365	8.37585	13.08245	2.9731	18.3456	9.419076	1.721628
C1	patterns_3_percent	8	0.1161	0.0700222	0.0993	0.0754	0.1802	0.0118	0.2024	0.08892429	2.543035
C1	patterns_4plus_percent	8	0.0651	0.06802537	0.0441	0.02835	0.0699	0.0044	0.2184	0.04023918	3.166686
C1	occurrences_1_percent	8	89.08855	4.842908	89.87365	86.36347	91.47057	80.8688	96.9585	88.9725	1.056234
C1	occurrences_2_percent	8	10.3315	4.41396	9.5415	8.3672	12.9272	3.0108	17.794	9.318767	1.70049
C1	occurrences_3plus_percent	8	0.5799625	0.4654737	0.5425	0.22595	0.77285	0.0306	1.3373	0.3629528	3.497784
C1	repeated_orientation_rpm	8	2032.459	1453.174	2156.659	683.3513	2953.179	424.194	4405.301	1482.644	2.534377	1843.984
C2	total_reads	8	8777975	4947426	9444426	4928987	11382790	1743432	15401994	7205401	2.11097	70223803
C2	median_read_length_bp	8	320.125	12.02898	317	312.75	320.75	311	348	319.9348	1.037172
C2	barcode_positive_percent	8	1.729259	1.135799	1.596198	1.092717	1.921622	0.4689033	3.994994	1.417295	2.016487	1.417304
C2	internal_percent	8	0.1990639	0.09993732	0.1878734	0.1330058	0.2664541	0.05036922	0.3670347	0.1730403	1.851286	0.1816763
C2	multiple_barcode_id_percent_of_positive	8	23.71402	3.885838	22.99004	21.20311	26.52026	18.86664	30.18942	23.4406	1.176332	24.36116
C2	terminal_rpm	8	5144.055	1507.547	5011.146	4461.905	5847.489	3195.564	7200.74	4945.315	1.356127	4789.971
C2	internal_rpm	8	1990.639	999.3732	1878.734	1330.058	2664.541	503.6922	3670.347	1730.403	1.851286	1816.763
C2	both_ends_rpm	8	10157.9	9120.965	8640.072	4388.849	12141.89	989.7765	29078.85	6475.6	3.137402	7566.309
C2	patterns_1_percent	8	72.51398	4.531298	72.86455	69.51087	74.92297	65.6005	79.9784	72.39009	1.06454
C2	patterns_2_percent	8	23.40602	3.438168	22.8929	21.98665	25.6055	18.3091	29.1069	23.1841	1.159603
C2	patterns_3_percent	8	2.500875	0.8453834	2.6448	2.0348	2.989	1.0867	3.4961	2.351587	1.48821
C2	patterns_4plus_percent	8	1.57915	0.5748151	1.7272	1.252675	2.032475	0.6259	2.1707	1.461931	1.571692
C2	occurrences_1_percent	8	70.84647	4.44608	70.0609	68.88945	71.97235	64.5571	79.0737	70.72683	1.063826
C2	occurrences_2_percent	8	23.50115	3.323724	24.2643	22.44595	24.82205	18.5651	28.6669	23.28654	1.157959
C2	occurrences_3plus_percent	8	5.652375	1.634899	6.0533	5.491875	6.5339	2.3612	7.4499	5.369894	1.453479
C2	repeated_orientation_rpm	8	309.4824	274.355	266.0313	68.33099	459.0675	39.54033	763.3571	187.7185	3.269441	286.9255
C3	total_reads	8	8777988	4947598	9444208	4929194	11382910	1743027	15402479	7205228	2.111109	70223900
C3	median_read_length_bp	8	321.875	12.24089	319	314.5	322.75	312	350	321.6789	1.037661
C3	barcode_positive_percent	8	1.993637	1.280898	1.826051	1.267637	2.205697	0.6013471	4.561777	1.659047	1.946425	1.63746
C3	internal_percent	8	0.2204834	0.1257421	0.2013207	0.1389042	0.2820378	0.0508237	0.4605207	0.1865862	1.944338	0.1944822
C3	multiple_barcode_id_percent_of_positive	8	23.35457	3.773897	23.6203	21.58064	25.12932	16.61047	29.1348	23.07267	1.184779	24.20592
C3	terminal_rpm	8	6138.643	1406.49	6088.354	5417.419	6735.147	4357.091	8139.862	5996.217	1.262799	5806.1
C3	internal_rpm	8	2204.834	1257.421	2013.207	1389.042	2820.378	508.237	4605.207	1865.862	1.944338	1944.822
C3	both_ends_rpm	8	11592.9	10367.52	9890.962	5057.409	13758.85	1128.26	32872.7	7377.129	3.151442	8623.674
C3	patterns_1_percent	8	72.86561	4.638948	72.143	70.75785	74.37463	66.5855	82.4091	72.74038	1.064229
C3	patterns_2_percent	8	22.65689	3.583284	23.158	21.73585	24.04707	16.0115	27.9015	22.38889	1.183823
C3	patterns_3_percent	8	2.476337	0.8013266	2.671	2.200975	3.048675	1.0248	3.3639	2.327962	1.501363
C3	patterns_4plus_percent	8	2.001175	0.8756823	2.2024	1.57055	2.307325	0.5546	3.4661	1.784776	1.758533
C3	occurrences_1_percent	8	71.30736	4.763675	70.58105	68.9674	71.63173	65.6206	81.6193	71.17454	1.066678
C3	occurrences_2_percent	8	22.55803	3.627482	23.6741	21.29575	24.494	16.1934	27.2896	22.27932	1.18854
C3	occurrences_3plus_percent	8	6.134662	1.922415	6.7381	5.863725	7.1791	2.1873	8.0905	5.749024	1.536384
C3	repeated_orientation_rpm	8	330.8877	299.8092	262.8021	74.52496	496.2864	44.08381	845.6011	201.5922	3.210845	310.279
C4	total_reads	8	8065950	4690763	8538600	4378269	10577810	1483743	14493775	6529812	2.172608	64527600
C4	median_read_length_bp	8	381.625	10.22514	378.5	375	383.25	374	405	381.5083	1.026612
C4	barcode_positive_percent	8	1.356905	0.774072	1.11818	1.000647	1.460361	0.4934244	3.031051	1.197894	1.695544	1.167745
C4	internal_percent	8	0.003983329	0.002485023	0.003276714	0.002653142	0.004156821	0.001496381	0.009435596	0.003460766	1.733254	0.003381499
C4	multiple_barcode_id_percent_of_positive	8	0.03112037	0.01453883	0.03179888	0.02088432	0.04318198	0.01189273	0.04821269	0.02760039	1.742923	0.03078891
C4	terminal_rpm	8	11288.49	5127.551	9598.07	8737.471	12810.67	4822.162	21709.96	10367.53	1.555377	10243.59
C4	internal_rpm	8	39.83329	24.85023	32.76714	26.53142	41.56821	14.96381	94.35596	34.60766	1.733254	33.81499
C4	both_ends_rpm	8	2240.731	2704.719	1450.338	1018.353	2131.079	97.11809	8506.19	1120.839	4.222766	1400.052
C4	patterns_1_percent	8	99.61302	0.256359	99.58555	99.5016	99.7903	99.2108	99.9405	99.61274	1.002577
C4	patterns_2_percent	8	0.38515	0.2558772	0.41335	0.2056	0.496775	0.0595	0.7873	0.2805153	2.674438
C4	patterns_3_percent	8	0.0018375	0.001795978	0.0015	0.0006	0.002525	0	0.0052
C4	patterns_4plus_percent	8	0	0	0	0	0	0	0
C4	occurrences_1_percent	8	99.40528	0.3607285	99.3499	99.12418	99.6603	98.9308	99.9049	99.4047	1.003634
C4	occurrences_2_percent	8	0.5763875	0.3467924	0.63385	0.329375	0.85625	0.0951	1.0184	0.4344276	2.551502
C4	occurrences_3plus_percent	8	0.0183	0.01623919	0.0141	0.01025	0.022725	0	0.0507
C4	repeated_orientation_rpm	8	35.95555	42.67432	25.73755	14.21379	35.02289	1.760449	135.4682	18.96398	3.909052	23.23037
C5	total_reads	8	8009521	4645403	8470930	4384584	10493190	1477781	14374641	6491600	2.168198	64076165
C5	median_read_length_bp	8	382.875	10.06319	380	376.75	384.25	375	406	382.7623	1.026099
C5	barcode_positive_percent	8	1.302108	0.76308	1.089382	0.9945776	1.334556	0.5127771	3.045106	1.154555	1.660372	1.113951
C5	internal_percent	8	0.004105929	0.002166717	0.003669057	0.002783145	0.004569174	0.001741229	0.008661635	0.003681638	1.636251	0.003562947
C5	multiple_barcode_id_percent_of_positive	8	0.0448544	0.01470135	0.04205114	0.03435783	0.05714091	0.02550727	0.06617983	0.04271509	1.40229	0.04315073
C5	terminal_rpm	8	10530.7	4704.89	9129.432	8465.051	11480.8	5001.753	20906.35	9766.037	1.501652	9572.967
C5	internal_rpm	8	41.05929	21.66717	36.69057	27.83145	45.69174	17.41229	86.61635	36.81638	1.636251	35.62947
C5	both_ends_rpm	8	2449.328	2989.977	1681.399	1111.478	2225.763	108.6054	9458.1	1234.332	4.169031	1530.912
C5	patterns_1_percent	8	99.62629	0.2255815	99.60075	99.50182	99.7898	99.2959	99.9194	99.62606	1.002267
C5	patterns_2_percent	8	0.369775	0.2245365	0.3919	0.20705	0.494225	0.079	0.7021	0.2900453	2.306845
C5	patterns_3_percent	8	0.003925	0.002723837	0.00375	0.0019	0.005875	0	0.008
C5	patterns_4plus_percent	8	0	0	0	0	0	0	0
C5	occurrences_1_percent	8	99.36896	0.3543091	99.26025	99.10985	99.6161	98.9821	99.8849	99.36841	1.003569
C5	occurrences_2_percent	8	0.6106125	0.3407717	0.7161	0.37715	0.8678	0.1094	0.9721	0.4767304	2.39972
C5	occurrences_3plus_percent	8	0.0204875	0.01518518	0.0206	0.0076	0.027075	0.0025	0.0459	0.01452424	2.708478
C5	repeated_orientation_rpm	8	41.53773	45.15954	32.353	19.31835	41.87821	1.475617	144.8117	21.95899	4.227744	28.34127
C6	total_reads	8	64868.38	32614.46	67768.5	42777.5	87852.5	17036	113192	55781.66	1.901326	518947
C6	median_read_length_bp	8	362.625	18.60827	364.5	352.25	378.75	330	382	362.1996	1.053421
C6	barcode_positive_percent	8	4.547497	2.353711	4.525072	3.371268	5.38387	1.42086	8.887063	3.961225	1.815061	4.117762
C6	internal_percent	8	0.0390358	0.02929519	0.03045157	0.02895396	0.0376092	0.006965001	0.1056586	0.03110203	2.128051	0.03430023
C6	multiple_barcode_id_percent_of_positive	8	0.4650501	0.09323552	0.4976233	0.4124402	0.5271428	0.3234501	0.5698006	0.4559479	1.244644	0.4726473
C6	terminal_rpm	8	30188.11	13071.59	30509.72	23768.42	35768.13	9785.826	53592.39	27316	1.670132	28197.48
C6	internal_rpm	8	390.358	292.9519	304.5157	289.5396	376.092	69.65001	1056.586	311.0203	2.128051	343.0023
C6	both_ends_rpm	8	14896.5	10825.76	15420.81	6635.619	20102.14	668.1663	34221.65	9654.503	3.516374	12637.13
C6	patterns_1_percent	8	99.1329	0.1616691	99.11765	99.03015	99.2299	98.9338	99.4055	99.13278	1.001632
C6	patterns_2_percent	8	0.79945	0.174569	0.78575	0.73465	0.9196	0.4624	1.0101	0.7801925	1.279601
C6	patterns_3_percent	8	0.06765	0.04882552	0.0609	0.029175	0.10995	0	0.1321
C6	patterns_4plus_percent	8	0	0	0	0	0	0	0
C6	occurrences_1_percent	8	98.80097	0.1680237	98.8493	98.73445	98.88635	98.4606	99.0196	98.80085	1.001703
C6	occurrences_2_percent	8	1.098	0.1997028	1.10025	1.006625	1.210575	0.7353	1.4138	1.080971	1.213303
C6	occurrences_3plus_percent	8	0.1010375	0.07079134	0.0962	0.04955	0.1273	0.027	0.2451	0.08008768	2.142554
C6	repeated_orientation_rpm	8	173.6564	149.3677	144.2393	81.59126	203.498	22.27221	469.5938	118.032	2.790257	138.7425
