## supplementary_source_data.zip for "Residual barcode-like sequences and barcode-associated artifacts after Dorado and Barbell preprocessing of metagenomic reads": decoy_background_per_experiment.csv

experiment	condition	decoy_set	total_reads	decoy_internal_reads	decoy_internal_rpm	decoy_terminal_reads	decoy_terminal_rpm	decoy_both_ends_reads	real_internal_rpm
Exp 4	C0	1	5326744	12	2.252783	3	0.5631958	0	6930.876
Exp 4	C0	2	5326744	4	0.7509278	2	0.3754639	0	6930.876
Exp 4	C1	1	5327218	12	2.252583	4	0.750861	0	7936.976
Exp 4	C1	2	5327218	6	1.126291	2	0.3754305	0	7936.976
Exp 4	C2	1	5322542	11	2.066682	2	0.3757603	0	2736.099
Exp 4	C2	2	5322542	1	0.1878802	4	0.7515206	0	2736.099
Exp 4	C3	1	5322841	10	1.878696	2	0.3757392	0	2997.272
Exp 4	C3	2	5322841	2	0.3757392	4	0.7514784	0	2997.272
Exp 4	C4	1	4701618	9	1.914235	2	0.4253855	0	37.22123
Exp 4	C4	2	4701618	3	0.6380782	1	0.2126927	0	37.22123
Exp 4	C5	1	4716641	9	1.908138	2	0.4240306	0	42.82709
Exp 4	C5	2	4716641	3	0.6360459	3	0.6360459	0	42.82709
Exp 4	C6	1	47465	0	0	0	0	0	337.0905
Exp 4	C6	2	47465	0	0	0	0	0	337.0905
Exp 6	C0	1	1747329	1	0.5723021	1	0.5723021	0	6622.107
Exp 6	C0	2	1747329	2	1.144604	0	0	0	6622.107
Exp 6	C1	1	1747179	2	1.144702	1	0.5723512	0	8260.745
Exp 6	C1	2	1747179	3	1.717054	0	0	0	8260.745
Exp 6	C2	1	1743432	0	0	2	1.147163	0	3670.347
Exp 6	C2	2	1743432	1	0.5735813	1	0.5735813	0	3670.347
Exp 6	C3	1	1743027	1	0.5737146	1	0.5737146	0	4605.207
Exp 6	C3	2	1743027	2	1.147429	1	0.5737146	0	4605.207
Exp 6	C4	1	1483743	1	0.6739712	0	0	0	94.35596
Exp 6	C4	2	1483743	0	0	0	0	0	94.35596
Exp 6	C5	1	1477781	2	1.353381	1	0.6766903	0	86.61635
Exp 6	C5	2	1477781	1	0.6766903	0	0	0	86.61635
Exp 6	C6	1	17036	0	0	0	0	0	1056.586
Exp 6	C6	2	17036	0	0	0	0	0	1056.586
Exp 7	C0	1	3751815	4	1.066151	0	0	0	1293.774
Exp 7	C0	2	3751815	7	1.865764	1	0.2665377	0	1293.774
Exp 7	C1	1	3751744	4	1.066171	0	0	0	1358.835
Exp 7	C1	2	3751744	6	1.599256	1	0.2665427	0	1358.835
Exp 7	C2	1	3748321	3	0.8003583	1	0.2667861	0	503.6922
Exp 7	C2	2	3748321	6	1.600717	2	0.5335722	0	503.6922
Exp 7	C3	1	3748251	2	0.5335822	1	0.2667911	0	508.237
Exp 7	C3	2	3748251	5	1.333955	2	0.5335822	0	508.237
Exp 7	C4	1	3408222	3	0.8802244	0	0	0	14.96381
Exp 7	C4	2	3408222	4	1.173632	2	0.5868162	0	14.96381
Exp 7	C5	1	3388412	3	0.8853705	0	0	0	17.41229
Exp 7	C5	2	3388412	3	0.8853705	3	0.8853705	0	17.41229
Exp 7	C6	1	28715	0	0	0	0	0	69.65001
Exp 7	C6	2	28715	0	0	0	0	0	69.65001
