## supplementary_source_data.zip for "Residual barcode-like sequences and barcode-associated artifacts after Dorado and Barbell preprocessing of metagenomic reads": figureS1_read_length_counts_10bp.csv

Bin_lower_bp	Bin_upper_exclusive_bp	Length_bp	C0	C1	C2	C3	C4	C5	C6
0	10	5.0	2848	6139	48202	53682	4956	6356	4662
10	20	15.0	6033	10493	100067	106326	4947	6085	1336
20	30	25.0	6827	8777	125911	126888	15214	14912	5286
30	40	35.0	9740	10907	208481	188159	43739	34539	7779
40	50	45.0	12876	15849	458509	442641	128983	100344	7370
50	60	55.0	14822	20333	242142	288469	61171	88377	4955
60	70	65.0	15477	20077	201515	199420	28073	29841	1959
70	80	75.0	14083	16140	243792	238287	39773	39794	1867
80	90	85.0	16871	17964	289434	282892	58415	57162	1911
90	100	95.0	23251	22465	335654	328390	76491	79386	1983
100	110	105.0	43035	35725	409394	398181	112335	115285	2291
110	120	115.0	123228	89953	502902	488466	157225	160443	2544
120	130	125.0	197836	211864	597356	583052	200291	203859	2955
130	140	135.0	74842	95353	692480	678719	238153	241862	3151
140	150	145.0	50886	47114	800504	782962	275722	279469	3679
150	160	155.0	88736	67000	926406	906333	312740	315610	4052
160	170	165.0	156041	160777	1073077	1052416	357052	359204	4463
170	180	175.0	89735	94724	1207263	1187118	385303	387690	4904
180	190	185.0	112071	103587	1333630	1309064	405981	406286	5118
190	200	195.0	148580	137804	1465970	1442209	431083	428376	5550
200	210	205.0	193952	184769	1595176	1572466	461840	456877	5949
210	220	215.0	219992	212856	1715228	1692166	495822	488894	6163
220	230	225.0	256795	245583	1815387	1793373	537318	527198	6520
230	240	235.0	299796	287471	1905363	1883054	587790	576547	7136
240	250	245.0	339576	331545	1980120	1958976	654325	640363	7685
250	260	255.0	370062	364442	2040164	2022473	743751	725653	8154
260	270	265.0	410375	399884	2084230	2066475	863181	841534	9021
270	280	275.0	457996	446601	2117471	2102979	1017140	989958	9651
280	290	285.0	516403	502441	2140685	2128683	1213961	1180482	10312
290	300	295.0	571440	562204	2161758	2151270	1449292	1409030	11508
300	310	305.0	623991	612725	2177765	2167487	1723100	1677357	12664
310	320	315.0	687280	673852	2186140	2177567	2024547	1972718	13851
320	330	325.0	773760	754146	2190744	2182694	2326503	2272976	15138
330	340	335.0	889644	864436	2181701	2176348	2606705	2549229	16088
340	350	345.0	1038892	1007445	2156630	2151163	2832197	2779140	16632
350	360	355.0	1229478	1192000	2112330	2110706	2989069	2938692	17241
360	370	365.0	1464969	1415440	2043505	2047204	3071359	3024810	17438
370	380	375.0	1738841	1684934	1958486	1965816	3082652	3041957	17156
380	390	385.0	2045563	1988130	1859365	1864373	3032293	2996033	16815
390	400	395.0	2368712	2308786	1743015	1756580	2924003	2895949	16033
400	410	405.0	2677654	2623628	1621545	1641114	2770549	2748004	15405
410	420	415.0	2943033	2898564	1491974	1513300	2573251	2558627	14686
420	430	425.0	3138930	3109144	1359908	1383533	2356544	2345292	13206
430	440	435.0	3260008	3242174	1230016	1255370	2121091	2117232	12060
440	450	445.0	3302372	3297838	1101889	1127974	1880179	1876644	10799
450	460	455.0	3277487	3283005	977663	1005825	1634796	1639312	9683
460	470	465.0	3185450	3203657	859892	884897	1393116	1399794	8523
470	480	475.0	3045937	3072388	752562	775983	1171203	1178503	7449
480	490	485.0	2855463	2892179	653230	675228	970354	978528	6579
490	500	495.0	2633729	2672898	568083	588095	805005	811420	5487
500	510	505.0	2389690	2433147	496146	514605	672930	678889	4876
510	520	515.0	2134800	2181718	436989	453012	569799	573839	4117
520	530	525.0	1873468	1919632	388930	400951	492014	495084	3738
530	540	535.0	1612845	1661345	346659	357547	431571	433418	3380
540	550	545.0	1366974	1413527	311473	320696	382683	384326	2974
550	560	555.0	1141061	1182073	281771	289450	346060	347245	2787
560	570	565.0	948686	982616	256190	262343	313645	315179	2462
570	580	575.0	792228	819579	233469	239136	288829	289437	2303
580	590	585.0	668317	690847	213387	217897	265999	266767	2077
590	600	595.0	572731	590599	196938	200983	247794	247707	1924
600	610	605.0	501327	514719	180604	184089	229956	230345	1852
610	620	615.0	442317	454081	166485	170090	214747	214522	1692
620	630	625.0	397967	406200	154263	156751	200331	200784	1542
630	640	635.0	360492	367681	142574	145250	187478	187728	1404
640	650	645.0	331586	337119	131739	134227	173833	174611	1397
650	660	655.0	303903	309305	121843	124191	160887	161209	1253
660	670	665.0	282666	286799	111797	114239	149348	149425	1216
670	680	675.0	263429	266733	103249	105225	137845	138692	1139
680	690	685.0	245272	248573	95642	97653	126661	127347	1057
690	700	695.0	228986	232005	88176	90026	116428	117141	936
700	710	705.0	214450	217316	81526	83383	106425	107368	981
710	720	715.0	200548	203006	75312	76547	97037	98234	895
720	730	725.0	186047	188710	69040	70702	88228	89804	787
730	740	735.0	173087	175153	64249	65586	79522	81047	761
740	750	745.0	160426	162133	59258	60464	71752	73652	692
750	760	755.0	148128	150375	54854	56244	64935	66870	694
760	770	765.0	136227	138300	50721	51699	58781	60288	678
770	780	775.0	125690	127389	47905	48841	53907	55853	655
780	790	785.0	114616	116275	44598	45528	49241	50863	567
790	800	795.0	105358	106931	42155	42967	45200	47045	551
800	810	805.0	95341	97989	39517	40348	41533	42977	518
810	820	815.0	87353	88936	37454	38301	38326	40097	452
820	830	825.0	78505	81154	35246	35844	35371	36914	455
830	840	835.0	72501	73673	34184	34263	32781	34470	437
840	850	845.0	66083	67575	32287	32945	30767	32119	447
850	860	855.0	60678	62316	30912	31630	28784	30576	402
860	870	865.0	56401	57512	29821	30067	27218	28290	432
870	880	875.0	51872	53500	28664	29280	25712	27400	403
880	890	885.0	48472	49170	28540	28427	24746	26167	390
890	900	895.0	44697	46043	26912	27243	23017	24426	395
900	910	905.0	42064	42801	26557	26768	22339	23695	374
910	920	915.0	39479	40160	25959	26069	21495	22789	320
920	930	925.0	37373	38080	25569	25367	20923	21969	344
930	940	935.0	35054	35710	24499	24640	19999	21293	359
940	950	945.0	33444	33883	24138	24457	19623	21081	348
950	960	955.0	32061	32568	23797	23831	19154	20311	377
960	970	965.0	30581	31007	23503	23339	18680	19830	320
970	980	975.0	29394	29693	23086	22925	18356	19408	320
980	990	985.0	28612	28982	22472	22635	17790	19205	326
990	1000	995.0	27639	27738	22064	21780	17399	18407	319
1000	1010	1005.0	26908	27022	21848	21642	17226	18318	322
1010	1020	1015.0	26224	26356	21364	21311	16798	17913	322
1020	1030	1025.0	25697	25539	21252	20913	16493	17633	315
1030	1040	1035.0	24735	25295	20727	20930	16449	17388	293
1040	1050	1045.0	24647	24564	20880	20690	16221	17262	297
1050	1060	1055.0	23845	24250	20374	20305	15764	16826	315
1060	1070	1065.0	23515	23518	20123	19989	15712	16593	297
1070	1080	1075.0	23310	23340	20085	19761	15367	16505	293
1080	1090	1085.0	22792	22843	19653	19741	15057	16380	296
1090	1100	1095.0	22212	22488	19250	19119	14873	15657	261
1100	1110	1105.0	22149	22099	19285	19037	14797	15782	277
1110	1120	1115.0	21591	21676	19155	19218	14820	15553	296
1120	1130	1125.0	21460	21380	19002	18995	14504	15443	284
1130	1140	1135.0	21073	21165	18673	18697	14229	15383	278
1140	1150	1145.0	20630	20781	18289	18465	14197	14954	259
1150	1160	1155.0	20361	20673	17758	17870	13585	14724	292
1160	1170	1165.0	20448	20471	17943	17600	13701	14609	264
1170	1180	1175.0	20001	20122	17485	17482	13572	14583	269
1180	1190	1185.0	19757	19822	17664	17737	13473	14299	253
1190	1200	1195.0	19866	19482	17595	17316	13258	14253	258
1200	1210	1205.0	19469	19507	17075	17030	12975	14063	253
1210	1220	1215.0	18912	19455	16940	16881	12920	13835	238
1220	1230	1225.0	18946	18884	16966	16826	12901	13612	261
1230	1240	1235.0	18614	18555	16706	16593	12657	13610	238
1240	1250	1245.0	18626	18553	16487	16506	12539	13380	230
1250	1260	1255.0	18151	18537	16219	16205	12377	13169	226
1260	1270	1265.0	18196	18266	16027	16117	12233	13261	269
1270	1280	1275.0	17452	17657	15992	15880	12324	12784	208
1280	1290	1285.0	17443	17538	15472	15528	11999	12903	215
1290	1300	1295.0	17290	17161	15559	15705	12050	13078	228
1300	1310	1305.0	17321	17302	15259	15094	11859	12516	237
1310	1320	1315.0	17111	17137	15303	14908	11675	12269	226
1320	1330	1325.0	16715	16954	14817	15163	11353	12395	217
1330	1340	1335.0	16697	16835	14877	14663	11392	11981	205
1340	1350	1345.0	16645	16720	14505	14521	11157	11963	205
1350	1360	1355.0	16372	16347	14669	14477	11069	11915	235
1360	1370	1365.0	16077	16257	14241	14331	10922	11668	193
1370	1380	1375.0	15859	15951	14419	14289	11159	11839	193
1380	1390	1385.0	15730	15615	14420	14094	10924	11684	195
1390	1400	1395.0	15621	15561	13753	14032	10743	11451	173
1400	1410	1405.0	15352	15360	13918	13836	10745	11405	211
1410	1420	1415.0	15276	15319	13453	13476	10327	11037	188
1420	1430	1425.0	15012	15239	13528	13515	10372	11091	185
1430	1440	1435.0	14939	15018	13509	13214	10246	10775	196
1440	1450	1445.0	14715	14719	12933	13305	10120	10891	185
1450	1460	1455.0	14670	14703	13155	12848	10000	10663	193
1460	1470	1465.0	14361	14527	13022	12972	10012	10634	195
1470	1480	1475.0	14258	14287	12790	12902	10010	10703	190
1480	1490	1485.0	14151	14226	12596	12729	9668	10566	167
1490	1500	1495.0	13999	13951	12461	12376	9561	10229	196
1500	1510	1505.0	14127	14141	12260	12450	9453	10209	173
1510	1520	1515.0	13724	13955	12128	12158	9396	10120	188
1520	1530	1525.0	13634	13630	12169	11974	9262	9965	176
1530	1540	1535.0	13156	13267	11908	11960	9069	9828	170
1540	1550	1545.0	13203	13348	12007	11892	9186	9534	163
1550	1560	1555.0	13279	13180	11599	11788	9028	9765	164
1560	1570	1565.0	12722	12884	11571	11749	9033	9667	163
1570	1580	1575.0	12852	12912	11401	11215	8728	9282	130
1580	1590	1585.0	12617	12699	11555	11352	8873	9398	179
1590	1600	1595.0	12471	12733	11247	11304	8687	9437	168
1600	1610	1605.0	12320	12460	11056	11003	8384	8912	174
1610	1620	1615.0	12266	12292	10917	10759	8330	8909	129
1620	1630	1625.0	12125	12287	10573	10672	8265	8748	154
1630	1640	1635.0	11969	12274	10451	10564	8070	8752	175
1640	1650	1645.0	11762	11720	10623	10706	8168	8633	142
1650	1660	1655.0	11706	11966	10310	10512	8034	8608	142
1660	1670	1665.0	11661	11735	10022	10196	7793	8479	162
1670	1680	1675.0	11361	11708	10034	10280	7875	8373	143
1680	1690	1685.0	11299	11489	9854	10027	7703	8202	142
1690	1700	1695.0	11227	11309	10039	9835	7666	8150	142
1700	1710	1705.0	11159	11142	9831	9689	7686	8136	173
1710	1720	1715.0	10966	11006	9693	9733	7513	8177	126
1720	1730	1725.0	10807	10996	9642	9790	7463	8045	138
1730	1740	1735.0	10683	10547	9593	9490	7466	7899	108
1740	1750	1745.0	10521	10711	9402	9646	7318	7877	132
1750	1760	1755.0	10358	10484	9441	9428	7336	7757	134
1760	1770	1765.0	10310	10359	9262	9201	7151	7655	118
1770	1780	1775.0	10174	10412	9236	9274	7088	7576	140
1780	1790	1785.0	10143	10302	9136	9190	7089	7594	130
1790	1800	1795.0	9869	9925	9115	9010	7029	7435	129
1800	1810	1805.0	9898	9967	8935	8780	6834	7447	156
1810	1820	1815.0	9797	9803	8944	8902	6955	7337	107
1820	1830	1825.0	9548	9679	8651	8671	6677	7334	123
1830	1840	1835.0	9537	9526	8598	8583	6745	7039	119
1840	1850	1845.0	9514	9598	8611	8657	6663	7169	128
1850	1860	1855.0	9385	9501	8297	8426	6414	6972	115
1860	1870	1865.0	9257	9431	8475	8258	6537	6832	125
1870	1880	1875.0	9221	9474	8112	8245	6220	6739	100
1880	1890	1885.0	9190	9164	8139	8126	6253	6655	122
1890	1900	1895.0	9001	9082	8104	8144	6260	6714	116
1900	1910	1905.0	9049	9078	7943	8145	6168	6604	116
1910	1920	1915.0	8892	8898	7911	7982	6141	6572	111
1920	1930	1925.0	8632	8691	7773	7760	6103	6522	123
1930	1940	1935.0	8630	8744	7806	7839	6030	6335	111
1940	1950	1945.0	8654	8683	7707	7660	5956	6481	82
1950	1960	1955.0	8473	8581	7673	7687	5948	6213	118
1960	1970	1965.0	8385	8421	7646	7677	5966	6364	106
1970	1980	1975.0	8405	8518	7424	7501	5868	6256	98
1980	1990	1985.0	8267	8352	7517	7656	5788	6199	110
1990	2000	1995.0	8051	8239	7446	7213	5693	5925	100
