## supplementary_source_data.zip for "Residual barcode-like sequences and barcode-associated artifacts after Dorado and Barbell preprocessing of metagenomic reads": paired_internal_comparisons.csv

comparison	n	median_rpm_a	median_rpm_b	median_fold_change	min_fold_change	max_fold_change	geometric_mean_fold_change	experiments_a_gt_b	wilcoxon_W	p_two_sided
C0 vs C2	8	4231.614	1878.734	2.182067	1.728249	3.075787	2.205283	8	0	0.0078125
C1 vs C3	8	4714.14	2013.207	2.21662	1.745093	3.289797	2.26542	8	0	0.0078125
C2 vs C4	8	1878.734	32.76714	48.28059	32.53364	73.50909	50.00057	8	0	0.0078125
C3 vs C5	8	2013.207	36.69057	52.02927	29.18842	69.98542	50.68022	8	0	0.0078125
C2 vs C3	8	1878.734	2013.207	0.9436532	0.7969993	0.9910576	0.927401	0	0	0.0078125
