## supplementary_source_data.zip for "Residual barcode-like sequences and barcode-associated artifacts after Dorado and Barbell preprocessing of metagenomic reads": per_experiment_results.csv

experiment	condition	total_reads	median_read_length_bp	barcode_positive_reads	barcode_positive_percent	internal_reads	internal_percent	multiple_barcode_id_reads	multiple_barcode_id_percent_of_positive	terminal_class_reads	both_ends_class_reads	terminal_rpm	internal_rpm	both_ends_rpm	patterns_1_percent	patterns_2_percent	patterns_3_percent	patterns_4plus_percent	occurrences_1_percent	occurrences_2_percent	occurrences_3plus_percent	repeated_orientation_reads	repeated_orientation_rpm	unclassified_reads	unclassified_percent
Exp 1	C0	9150937	481	7894321	86.2679	45647	0.4988232	57797	0.7321339	7123423	725251	778436.5	4988.232	79254.29	91.0401	8.7623	0.154	0.0436	90.8374	8.7263	0.4364	16005	1749.001
Exp 1	C1	9150845	482	7964253	87.03298	49230	0.5379831	62485	0.7845682	7129363	785660	779093.4	5379.831	85856.55	90.2331	9.5331	0.1732	0.0605	90.0505	9.4261	0.5234	14544	1589.361
Exp 1	C2	9144585	348	153630	1.680011	24148	0.2640688	46380	30.18942	45389	84093	4963.484	2640.688	9195.934	65.6005	29.1069	3.4961	1.7965	64.5571	28.6669	6.776	1603	175.295	485444	5.308541
Exp 1	C3	9144231	350	177324	1.93919	25251	0.2761413	51663	29.1348	54592	97481	5970.103	2761.413	10660.38	66.5855	27.9015	3.3639	2.1491	65.6206	27.2896	7.0899	1711	187.1125	512218	5.601543
Exp 1	C4	8415646	405	87114	1.035143	303	0.003600437	42	0.04821269	73392	13419	8720.899	36.00437	1594.53	99.5936	0.4064	0	0	99.3308	0.6566	0.0126	229	27.21122
Exp 1	C5	8323516	406	87640	1.05292	359	0.004313081	58	0.06617983	71183	16098	8552.035	43.13081	1934.038	99.5904	0.4016	0.008	0	99.2332	0.7428	0.024	313	37.6043
Exp 1	C6	61617	381	3183	5.165782	19	0.03083565	14	0.4398366	2164	1000	35120.18	308.3565	16229.29	99.0575	0.8168	0.1257	0	98.4606	1.4138	0.1257	19	308.3565
Exp 2	C0	14920503	451	12810748	85.86003	68217	0.4572031	64936	0.5068869	11281000	1461531	756073.7	4572.031	97954.54	88.7371	11.1314	0.1033	0.0282	88.3905	11.1501	0.4594	44394	2975.369
Exp 2	C1	14920578	453	13106000	87.83842	75288	0.5045917	72176	0.5507096	11329391	1701321	759313.1	5045.917	114025.1	87.0664	12.7762	0.1174	0.04	86.7563	12.682	0.5616	40643	2723.956
Exp 2	C2	14912405	311	225533	1.512385	29539	0.1980834	51583	22.8716	75439	120555	5058.808	1980.834	8084.209	73.1215	22.6814	2.8209	1.3763	70.4278	23.6245	5.9477	6075	407.379	738220	4.950375
Exp 2	C3	14912500	312	260086	1.74408	31505	0.2112657	59080	22.71556	92556	136025	6206.605	2112.657	9121.542	73.0724	22.443	2.7814	1.7033	70.5371	23.0651	6.3979	6594	442.1794	747740	5.014183
Exp 2	C4	13888953	375	186066	1.339669	376	0.002707188	48	0.0257973	167549	18141	12063.47	27.07188	1306.146	99.5502	0.4488	0.0011	0	99.369	0.6111	0.0198	337	24.26389
Exp 2	C5	13778858	376	175526	1.273879	421	0.003055406	54	0.03076467	155706	19399	11300.36	30.55406	1407.882	99.538	0.4586	0.0034	0	99.2873	0.6894	0.0234	440	31.93298
Exp 2	C6	113192	347	4563	4.031204	34	0.03003746	26	0.5698006	2875	1654	25399.32	300.3746	14612.34	98.9481	0.9862	0.0657	0	98.707	1.2053	0.0877	11	97.18001
Exp 3	C0	10210737	458	8719608	85.39646	39732	0.3891198	43377	0.497465	7882256	797620	771957.6	3891.198	78115.81	91.0851	8.819	0.0737	0.0223	90.7005	8.7469	0.5526	33534	3284.19
Exp 3	C1	10210932	460	8902149	87.18253	44748	0.4382362	48081	0.5401055	7960573	896828	779612.8	4382.362	87830.18	90.0347	9.8542	0.08	0.0311	89.6968	9.6569	0.6464	30086	2946.45
Exp 3	C2	10206256	320	172366	1.688827	12912	0.1265106	37503	21.75777	49554	109900	4855.257	1265.106	10767.91	74.5855	22.8717	1.661	0.8818	70.949	24.9266	4.1244	6268	614.1331	521977	5.114285
Exp 3	C3	10206386	322	194740	1.908021	13596	0.1332107	42411	21.77827	58832	122312	5764.234	1332.107	11983.87	74.4218	22.8428	1.5631	1.1723	70.97	24.5774	4.4526	6722	658.6073	511295	5.00956
Exp 3	C4	9474090	383	106438	1.123464	236	0.002491004	25	0.02348785	89182	17020	9413.252	24.91004	1796.479	99.2108	0.7873	0.0019	0	98.9308	1.0184	0.0507	298	31.45421
Exp 3	C5	9397972	384	98141	1.044278	246	0.002617586	43	0.04381451	80413	17482	8556.42	26.17586	1860.189	99.2959	0.7021	0.002	0	98.9821	0.9721	0.0459	308	32.77303
Exp 3	C6	73920	354	3710	5.018939	19	0.02570346	12	0.3234501	2260	1431	30573.59	257.0346	19358.77	99.2183	0.7547	0.027	0	98.8949	1.0782	0.027	12	162.3377
Exp 4	C0	5326744	450	4403126	82.66074	36919	0.6930876	38706	0.8790573	3834439	531768	719846.7	6930.876	99829.84	88.2855	11.4756	0.174	0.0649	87.6863	11.3697	0.944	26384	4953.12
Exp 4	C1	5327218	453	4560188	85.60168	42282	0.7936976	45325	0.9939283	3860384	657522	724652.9	7936.976	123426.9	85.6996	14.0012	0.2012	0.0981	85.185	13.6628	1.1522	23468	4405.301
Exp 4	C2	5322542	315	139451	2.620008	14563	0.2736099	32225	23.10848	38323	86565	7200.131	2736.099	16263.85	72.6076	22.9141	2.8203	1.6579	69.694	23.8528	6.4532	4063	763.3571	455843	8.564385
Exp 4	C3	5322841	317	159963	3.005218	15954	0.2997272	39231	24.52505	42429	101580	7971.119	2997.272	19083.79	71.0839	23.6098	3.0457	2.2605	68.2702	24.2831	7.4467	4501	845.6011	405642	7.62078
Exp 4	C4	4701618	376	85684	1.822436	175	0.003722123	36	0.04201485	70770	14739	15052.26	37.22123	3134.878	99.3558	0.6407	0.0035	0	99.1049	0.8636	0.0315	215	45.72894
Exp 4	C5	4716641	378	71532	1.516588	202	0.004282709	40	0.05591903	56704	14626	12022.11	42.82709	3100.936	99.3933	0.6011	0.0056	0	99.0326	0.9311	0.0363	258	54.69994
Exp 4	C6	47465	330	2866	6.038133	16	0.03370905	15	0.5233775	1790	1060	37712	337.0905	22332.24	99.1626	0.7327	0.1047	0	98.8835	1.0119	0.1047	8	168.5452
Exp 5	C0	9750311	457	7670936	78.67376	29938	0.3070466	37544	0.4894318	7080958	560040	726228.9	3070.466	57438.17	92.8123	7.0763	0.0735	0.0379	92.7138	7.0674	0.2188	7554	774.7445
Exp 5	C1	9750327	459	7960776	81.64625	32563	0.3339683	42539	0.5343575	7281810	646403	746827.3	3339.683	66295.52	91.9417	7.929	0.0812	0.0482	91.8476	7.8947	0.2578	7490	768.1794
Exp 5	C2	9744268	323	121897	1.250961	17312	0.1776634	32121	26.35094	52586	51999	5396.609	1776.634	5336.368	69.8803	25.4797	2.4693	2.1707	69.265	24.6758	6.0592	750	76.96833	807203	8.283875
Exp 5	C3	9744185	325	140369	1.440541	18648	0.1913757	37013	26.36836	61614	60107	6323.156	1913.757	6168.499	69.7797	25.3589	2.4136	2.4478	69.1998	24.4662	6.3341	814	83.537	785564	8.061875
Exp 5	C4	8661553	381	96394	1.112895	473	0.005460914	45	0.0466834	84735	11186	9782.888	54.60914	1291.454	99.7427	0.2521	0.0052	0	99.585	0.4025	0.0124	152	17.54882
Exp 5	C5	8618344	382	97029	1.125843	460	0.005337452	59	0.06080656	83619	12950	9702.444	53.37452	1502.609	99.7485	0.2473	0.0041	0	99.5342	0.4576	0.0082	208	24.13457
Exp 5	C6	87204	382	3343	3.83354	43	0.04930966	18	0.5384385	2655	645	30445.85	493.0966	7396.45	99.0727	0.8974	0.0299	0	98.7436	1.2264	0.0299	11	126.141
Exp 6	C0	1747329	456	1376461	78.77515	11571	0.6622107	15170	1.102102	1110419	254471	635495.1	6622.107	145634.3	83.0706	16.6476	0.1624	0.1193	82.6645	16.2555	1.0799	5590	3199.169
Exp 6	C1	1747179	458	1424025	81.50424	14433	0.8260745	18357	1.289093	1125473	284119	644165.8	8260.745	162615.9	81.2336	18.3456	0.2024	0.2184	80.8688	17.794	1.3373	5195	2973.364
Exp 6	C2	1743432	319	69650	3.994994	6399	0.3670347	13609	19.53912	12554	50697	7200.74	3670.347	29078.85	75.9354	19.9024	2.1594	2.0029	75.0424	18.9103	6.0474	622	356.7676	185100	10.61699
Exp 6	C3	1743027	321	79513	4.561777	8027	0.4605207	16688	20.98776	14188	57298	8139.862	4605.207	32872.7	74.3589	19.6144	2.5606	3.4661	73.6169	18.2926	8.0905	590	338.4916	176853	10.146314
Exp 6	C4	1483743	384	44973	3.031051	140	0.009435596	17	0.03780046	32212	12621	21709.96	94.35596	8506.19	99.5775	0.4203	0.0022	0	99.1306	0.8538	0.0156	201	135.4682
Exp 6	C5	1477781	385	45000	3.045106	128	0.008661635	16	0.03555556	30895	13977	20906.35	86.61635	9458.1	99.6111	0.3822	0.0067	0	99.1356	0.8467	0.0178	214	144.8117
Exp 6	C6	17036	358	1514	8.887063	18	0.1056586	5	0.330251	913	583	53592.39	1056.586	34221.65	99.4055	0.4624	0.1321	0	98.8771	0.9908	0.1321	8	469.5938
Exp 7	C0	3751815	451	2987628	79.63154	4854	0.1293774	4455	0.149115	2902615	80159	773656.2	1293.774	21365.39	97.3744	2.612	0.0098	0.0038	97.3246	2.6498	0.0256	1489	396.8746
Exp 7	C1	3751744	453	3079998	82.0951	5098	0.1358835	5034	0.1634417	2981126	93774	794597.4	1358.835	24994.78	97.0107	2.9731	0.0118	0.0044	96.9585	3.0108	0.0306	1609	428.8672
Exp 7	C2	3748321	313	17576	0.4689033	1888	0.05036922	3316	18.86664	11978	3710	3195.564	503.6922	989.7765	79.9784	18.3091	1.0867	0.6259	79.0737	18.5651	2.3612	159	42.41899	279572	7.458593
Exp 7	C3	3748251	315	22540	0.6013471	1905	0.0508237	3744	16.61047	16406	4229	4376.975	508.237	1128.26	82.4091	16.0115	1.0248	0.5546	81.6193	16.1934	2.1873	178	47.48882	266960	7.122255
Exp 7	C4	3408222	375	16817	0.4934244	51	0.001496381	2	0.01189273	16435	331	4822.162	14.96381	97.11809	99.9405	0.0595	0	0	99.9049	0.0951	0	6	1.760449
Exp 7	C5	3388412	377	17375	0.5127771	59	0.001741229	7	0.04028777	16948	368	5001.753	17.41229	108.6054	99.9137	0.0863	0	0	99.8849	0.1094	0.0058	5	1.475617
Exp 7	C6	28715	378	408	1.42086	2	0.006965001	2	0.4901961	281	125	9785.826	69.65001	4353.126	99.2647	0.7353	0	0	99.0196	0.7353	0.2451	1	34.825
Exp 8	C0	15407803	450	13261967	86.07306	42820	0.2779111	33105	0.2496236	12181004	1038143	790573.7	2779.111	67377.74	92.0496	7.8789	0.0558	0.0158	92.0011	7.8849	0.114	6421	416.7369
Exp 8	C1	15408046	452	13484340	87.51493	44362	0.2879145	36074	0.2675251	12297901	1142077	798148	2879.145	74122.12	91.3934	8.5248	0.0616	0.0201	91.3449	8.5247	0.1304	6536	424.194
Exp 8	C2	15401994	312	95182	0.6179849	20819	0.1351708	25726	27.02822	50547	23816	3281.848	1351.708	1546.293	68.4026	25.9829	3.4933	2.1212	67.7628	24.7872	7.4499	609	39.54033	720901	4.680569
Exp 8	C3	15402479	313	115353	0.7489249	21687	0.140802	28511	24.71631	67110	26556	4357.091	1408.02	1724.138	71.2136	23.4732	3.0576	2.2557	70.625	22.2968	7.0783	679	44.08381	743168	4.82499
Exp 8	C4	14493775	374	130032	0.8971576	428	0.002952992	17	0.0130737	126719	2885	8742.995	29.52992	199.051	99.9331	0.0661	0.0008	0	99.8862	0.11	0.0038	61	4.208703
Exp 8	C5	14374641	375	121534	0.845475	408	0.002838332	31	0.02550727	117931	3195	8204.101	28.38332	222.2664	99.9194	0.079	0.0016	0	99.8618	0.1358	0.0025	70	4.869687
Exp 8	C6	89798	371	1782	1.984454	27	0.03006748	9	0.5050505	1695	60	18875.7	300.6748	668.1663	98.9338	1.0101	0.0561	0	98.8215	1.1223	0.0561	2	22.27221
